# Integrated Multi-Omics Analyses of Synaptosomes Revealed Synapse-Centered Novel Targets in Alzheimer’s Disease

**DOI:** 10.1101/2025.01.09.631584

**Authors:** Subodh Kumar, Enrique Ramos, Axel Hidalgo, Daniela Rodarte, Bhupender Sharma, Melissa M. Torres, Davin Devara, Shrikanth S. Gadad

## Abstract

Synapse dysfunction is an early event in Alzheimer’s disease (AD) caused by various factors such as Amyloid beta, p-tau, inflammation, and aging. However, the exact molecular mechanism of synapse dysfunction in AD is largely unknown. To understand this, we comprehensively analyzed the synaptosome fraction in postmortem brain samples from AD patients and cognitively normal individuals. We conducted high-throughput transcriptomic analyses to identify changes in microRNA (miRNA) and mRNA levels in synaptosomes extracted from the brains of both unaffected individuals and those with Alzheimer’s disease (AD). Additionally, we performed mass spectrometry analysis of synaptosomal proteins in the same sample group. These analyses revealed significant differences in the levels of miRNAs, mRNAs, and proteins between the groups. To further understand the pathways or molecules involved, we used an integrated omics approach and studied the molecular interactions of deregulated synapse miRNAs, mRNAs, and proteins in the samples from individuals with AD and the control group, which demonstrated the impact of deregulated miRNAs on their target mRNAs and proteins. Furthermore, the DIABLO analysis highlighted complex relationships between mRNAs, miRNAs, and proteins that could be key in understanding the pathophysiology of AD. Our study identified synapse-centered novel candidates that could be critical in restoring synapse dysfunction in AD.
