## Supplementary material for "Integrated Multi-Omics Analyses of Synaptosomes Revealed Synapse-Centered Novel Targets in Alzheimer’s Disease": SI Table 5

### Sheet: All DEGs
miRNA	baseMean	log2FoldChange	lfcSE	stat	pvalue	padj
hsa-miR-1-3p	2748.04	0.138478	0.194377	0.712418	0.476206	0.805479
hsa-miR-7-5p	35427.3	0.0644974	0.199404	0.323451	0.746354	0.939839
hsa-let-7g-5p	116553	-0.219504	0.148191	-1.48122	0.138548	0.561792
hsa-let-7g-3p_R+1	307.055	-0.147687	0.217604	-0.678695	0.497331	0.822857
hsa-miR-122-5p_R+1	2963.15	-6.47687	0.567488	-11.4132	3.59149e-30	1.63413e-27
hsa-let-7e-5p	27241.3	-0.129008	0.27428	-0.47035	0.638105	0.88933
hsa-let-7e-3p	743.809	-0.136076	0.175984	-0.773231	0.439386	0.780939
hsa-let-7d-5p	14722.4	-0.293333	0.197536	-1.48496	0.137555	0.561792
hsa-let-7d-3p	8161.21	-0.250865	0.134559	-1.86435	0.0622726	0.39785
hsa-let-7b-5p	101191	-0.362826	0.212946	-1.70385	0.08841	0.490558
hsa-let-7b-3p_1ss22CT	1503.35	-0.422516	0.22332	-1.89198	0.0584938	0.38572
hsa-miR-7-2-3p_L+1R-2	116.772	0.266032	0.164905	1.61324	0.106692	0.521986
hsa-let-7i-5p	58111.1	-0.158218	0.118672	-1.33323	0.182456	0.57654
hsa-let-7i-3p	959.757	-0.181446	0.115397	-1.57237	0.115865	0.543145
hsa-let-7c-5p	56157.7	-0.138849	0.218499	-0.635467	0.525124	0.829622
hsa-let-7c-3p	137.579	-0.0495653	0.217733	-0.227643	0.819924	0.961874
hsa-let-7a-3p_R+1	1463.2	-0.40779	0.314057	-1.29846	0.19413	0.588677
hsa-let-7f-5p	148080	-0.225528	0.200502	-1.12482	0.260667	0.641907
hsa-let-7f-1-3p_1ss22CT	185.305	-0.154916	0.170165	-0.910387	0.362619	0.720487
hsa-let-7f-2-3p_1ss22CT	1161.31	-0.00174784	0.172045	-0.0101592	0.991894	0.996933
hsa-miR-7-1-3p	827.957	0.162061	0.129013	1.25616	0.20906	0.598252
hsa-miR-9-5p	289879	-0.0541632	0.126455	-0.428321	0.668418	0.906882
hsa-miR-9-3p	14172.9	-0.0789571	0.0904095	-0.873328	0.382484	0.725126
hsa-miR-10b-5p_R-1	195.654	-0.164289	0.198044	-0.829558	0.406789	0.749347
hsa-miR-10a-5p_R-1	260.184	-0.391549	0.35849	-1.09222	0.274738	0.651071
hsa-miR-15a-5p_R-1	2077.97	-0.192999	0.15826	-1.21951	0.222651	0.618215
hsa-miR-15b-5p	1062.95	-0.399984	0.240838	-1.6608	0.0967539	0.498295
hsa-miR-15b-3p_R-1	123.796	-0.22896	0.221721	-1.03265	0.301769	0.654351
hsa-miR-16-5p	6803.07	-0.305002	0.210517	-1.44882	0.147388	0.561792
hsa-miR-16-2-3p_L+1R-1	310.4	0.0439686	0.337579	0.130247	0.896371	0.962355
hsa-miR-17-5p	3952.28	-0.307077	0.203525	-1.50879	0.131351	0.55855
hsa-miR-17-3p	440.464	-0.0765556	0.191744	-0.399259	0.689702	0.920684
hsa-miR-18a-5p	222.768	-0.298806	0.212752	-1.40448	0.160176	0.57654
hsa-miR-19b-3p	2983.46	0.00986003	0.208627	0.0472614	0.962305	0.98815
hsa-miR-19a-3p	1303.33	0.021109	0.260578	0.0810084	0.935435	0.970327
hsa-miR-20b-5p	301.104	0.150476	0.174121	0.864205	0.387476	0.728518
hsa-miR-20a-5p	7077.64	-0.236171	0.227499	-1.03812	0.299216	0.654351
hsa-miR-20a-3p_R+1	56.037	-0.227139	0.238321	-0.95308	0.340549	0.693295
hsa-miR-21-5p	56364.1	-0.33431	0.203703	-1.64116	0.100765	0.503823
hsa-miR-21-3p	178.752	-0.133377	0.203636	-0.65498	0.51248	0.826399
hsa-miR-22-5p_R-1	890.252	-0.0834247	0.100252	-0.832147	0.405326	0.749347
hsa-miR-22-3p	37950.8	-0.0927649	0.108108	-0.858073	0.390852	0.729076
hsa-miR-23b-5p	141.913	-0.32718	0.20869	-1.56778	0.116932	0.543145
hsa-miR-132-3p	7677.45	-1.20088	0.285883	-4.20059	2.66218e-05	0.00403764
hsa-miR-23a-3p	9161.29	0.255002	0.151669	1.6813	0.0927039	0.494053
hsa-miR-34c-5p	2136.27	-1.07626	0.316957	-3.39559	0.000684807	0.0346208
hsa-miR-212-3p_R+1	809.852	-1.04356	0.264715	-3.94222	8.07324e-05	0.00859942
hsa-miR-24-2-5p_L+1R-1	95.1057	-0.0274469	0.181666	-0.151084	0.879909	0.962355
hsa-miR-25-3p	11344.6	-0.303852	0.220714	-1.37668	0.168611	0.57654
hsa-miR-132-5p	2680.44	-0.908111	0.24431	-3.71705	0.000201564	0.0114639
hsa-miR-26b-3p_R+1	208.009	-0.258578	0.230996	-1.1194	0.262969	0.641907
hsa-miR-26a-5p	237559	-0.198653	0.130463	-1.52268	0.127839	0.553968
hsa-miR-26a-2-3p	98.9406	0.195277	0.192725	1.01324	0.310945	0.663885
hsa-miR-27b-5p	217.621	-0.323241	0.182331	-1.77282	0.0762584	0.450618
hsa-miR-584-5p_R-1	2709.13	-0.899427	0.344283	-2.61246	0.00898932	0.131134
hsa-miR-27a-3p_R-1	6790.38	-0.182784	0.152937	-1.19516	0.232025	0.620901
hsa-miR-28-5p_R-1	2288.43	-0.016833	0.132311	-0.127222	0.898764	0.962355
hsa-miR-28-3p	2015.61	0.0917661	0.140951	0.651048	0.515016	0.826399
hsa-miR-29c-5p_R-1	3935.1	0.133675	0.125441	1.06564	0.286587	0.654351
hsa-miR-29c-3p_R-1	29131.8	-0.087242	0.100611	-0.867117	0.385878	0.728518
hsa-miR-29a-5p_R+1	232.483	0.16723	0.146449	1.1419	0.253494	0.641907
hsa-miR-29a-3p_R-1	220932	-0.152911	0.114945	-1.33029	0.183423	0.57654
hsa-miR-29b-3p	10101.6	-0.0226541	0.142861	-0.158575	0.874004	0.962355
hsa-miR-29b-2-5p_R+1	1602.11	0.0407082	0.102264	0.39807	0.690578	0.920684
hsa-miR-30b-5p	34691.2	-0.0162865	0.129562	-0.125704	0.899966	0.962355
hsa-miR-30b-3p	81.8634	0.0316806	0.150912	0.209928	0.833724	0.961874
hsa-miR-30c-5p_R+1	47345.9	-0.185392	0.18451	-1.00478	0.315002	0.666631
hsa-miR-30c-1-3p	195.362	0.0947464	0.174799	0.542031	0.587797	0.862735
hsa-miR-30c-2-3p	537.227	0.158695	0.147183	1.07821	0.280938	0.654351
hsa-miR-30a-5p_R+2	94411.4	0.0294747	0.0794212	0.371119	0.710549	0.934393
hsa-miR-30a-3p	4483.62	0.13359	0.103467	1.29113	0.196657	0.588677
hsa-miR-30e-5p_R+2	101698	-0.0637282	0.0909981	-0.700325	0.483725	0.812157
hsa-miR-30e-3p_1ss22CT	7145.38	0.0415884	0.117402	0.354238	0.72316	0.937352
hsa-miR-30d-5p_R+2	85477.1	-0.00854761	0.0659803	-0.129548	0.896924	0.962355
hsa-miR-30d-3p	252.572	-0.12452	0.10069	-1.23666	0.216212	0.611033
hsa-miR-31-5p_R+1	1226.88	-0.0150317	0.194976	-0.0770953	0.938548	0.970327
hsa-miR-9985_R-1_1ss16CT	82.3138	-0.872347	0.297875	-2.92856	0.00340533	0.0829481
hsa-miR-340-5p	16147.3	-0.82858	0.214659	-3.85997	0.000113399	0.00859942
hsa-miR-33a-5p_R-1	1261.85	-0.230684	0.214685	-1.07452	0.282589	0.654351
hsa-miR-33a-3p_R-1	111.397	-0.249432	0.151113	-1.65063	0.0988144	0.499561
hsa-miR-1250-5p	237.794	-0.828289	0.283343	-2.92327	0.00346377	0.0829481
hsa-miR-34a-5p	5861.72	0.207009	0.172257	1.20174	0.229462	0.620901
hsa-miR-92b-5p_R+2	210.282	0.196355	0.272544	0.720452	0.471247	0.803495
hsa-miR-92b-3p	47725.7	0.0920154	0.157563	0.583991	0.559226	0.842543
hsa-miR-92a-3p	17968.1	-0.43778	0.285229	-1.53484	0.124824	0.546104
hsa-miR-93-5p	6815.18	-0.237226	0.163609	-1.44996	0.14707	0.561792
hsa-miR-93-3p_R+1	182.122	-0.195942	0.16168	-1.21191	0.225546	0.618215
hsa-miR-95-5p	424.236	0.226928	0.169373	1.33981	0.180307	0.57654
hsa-miR-95-3p_R-1	7198.78	0.145682	0.153994	0.946024	0.344136	0.693295
hsa-miR-96-5p_R-2	134.173	0.0690161	0.250096	0.275958	0.78258	0.957292
hsa-miR-98-5p	16741.7	-0.305663	0.177643	-1.72066	0.0853133	0.479229
hsa-miR-98-3p_1ss22CT	367.242	-0.180631	0.286914	-0.629563	0.52898	0.830435
hsa-miR-99a-5p_R-1	400596	0.0217329	0.108773	0.1998	0.841637	0.961874
hsa-miR-99a-3p_R+1	1255.6	0.1726	0.101642	1.69811	0.0894865	0.490558
hsa-miR-99b-5p	114909	-0.0295902	0.16156	-0.183153	0.854678	0.961874
hsa-miR-99b-3p_R+1	1234.46	0.0716266	0.110886	0.645946	0.518314	0.826399
hsa-miR-24-1-5p_L+1R-3	277.819	-0.814075	0.253896	-3.20633	0.00134439	0.055609
hsa-miR-101-3p_R+1	132449	-0.00640036	0.138966	-0.046057	0.963265	0.98815
hsa-miR-101-5p_L+1R-1	191.992	-0.143609	0.128519	-1.11742	0.263817	0.641907
hsa-miR-103a-3p	73750	-0.181526	0.124417	-1.45902	0.144561	0.561792
hsa-miR-103a-2-5p	118.571	0.342632	0.196098	1.74725	0.0805941	0.458379
hsa-miR-105-5p	151.074	-0.0172203	0.147019	-0.117129	0.906757	0.962355
hsa-miR-106b-5p	2501.95	-0.230384	0.160483	-1.43556	0.151127	0.56363
hsa-miR-106b-3p	1258.32	-0.0927574	0.151198	-0.613482	0.539558	0.836877
hsa-miR-106a-5p	246.113	0.219854	0.211976	1.03716	0.299659	0.654351
hsa-miR-107_R-2	14570.4	-0.0604608	0.139334	-0.433926	0.664342	0.906882
hsa-miR-219a-2-3p	41271.9	-0.80782	0.339546	-2.37912	0.0173541	0.18363
hsa-miR-124-5p_R-1	1197.98	-0.00243968	0.141606	-0.0172286	0.986254	0.995001
hsa-miR-124-3p_R-1	82753.7	0.111989	0.208391	0.537396	0.590994	0.864637
hsa-miR-125b-5p	261393	-0.206308	0.172144	-1.19846	0.230738	0.620901
hsa-miR-125b-2-3p_L-2R+2	7331.1	0.0452384	0.0978885	0.462142	0.64398	0.88933
hsa-miR-125a-5p_R-2	109099	-0.156046	0.266747	-0.584995	0.558551	0.842543
hsa-miR-125a-3p_R-1	83.5968	0.218828	0.244194	0.896125	0.370186	0.725126
hsa-miR-125b-1-3p	1556.99	0.0839233	0.146569	0.572586	0.566925	0.851323
hsa-miR-126-5p	9721.23	-0.0212035	0.154203	-0.137504	0.890632	0.962355
hsa-miR-126-3p_R-1	19615.7	-0.117026	0.129494	-0.903719	0.366144	0.724329
hsa-miR-127-5p_R+1	6588.7	0.159441	0.151896	1.04967	0.293869	0.654351
hsa-miR-127-3p	65515.7	0.0157486	0.166235	0.0947368	0.924524	0.969218
hsa-miR-128-1-5p_R-2	357.392	-0.0378044	0.195229	-0.193641	0.846457	0.961874
hsa-miR-128-3p	164142	-0.0942578	0.20332	-0.463594	0.642939	0.88933
hsa-miR-129-5p	8241.42	-0.170826	0.156384	-1.09235	0.274681	0.651071
hsa-miR-129-1-3p	7295.12	-0.00420201	0.21787	-0.0192868	0.984612	0.995001
hsa-miR-129-2-3p	13485.9	0.0976365	0.261831	0.372899	0.709224	0.934393
hsa-miR-130b-5p_R+1	513.478	-0.330667	0.301923	-1.09521	0.273427	0.651071
hsa-miR-130b-3p	246.927	-0.0924279	0.154941	-0.596535	0.550818	0.841014
hsa-miR-130a-3p	1019.87	0.0960158	0.149049	0.644192	0.519451	0.826399
hsa-miR-338-5p_R-1	9484.79	-0.790065	0.283726	-2.7846	0.0053593	0.10528
hsa-miR-1226-3p	81.6979	-0.772148	0.29814	-2.58989	0.00960075	0.131134
hsa-miR-133a-3p_R+1	1472.06	0.206061	0.265338	0.776597	0.437396	0.780452
hsa-miR-134-5p	2568.96	-0.0521872	0.188233	-0.277247	0.78159	0.957292
hsa-miR-134-3p_L-1R-1	80.0728	0.160536	0.23152	0.693403	0.488057	0.813428
hsa-miR-135a-5p	6548.01	0.0846675	0.196151	0.431644	0.666	0.906882
hsa-miR-135a-2-3p_L-1R+1	122.978	0.130227	0.176411	0.738205	0.46039	0.796492
hsa-miR-135b-5p	163.33	-0.219996	0.188824	-1.16509	0.243984	0.641692
hsa-miR-136-5p_R-1	1465.24	0.110438	0.138752	0.795937	0.426069	0.76929
hsa-miR-136-3p	14805	-0.0673311	0.107284	-0.627595	0.530269	0.830435
hsa-miR-137-3p	12427.7	-0.0271592	0.15357	-0.176852	0.859625	0.961874
hsa-miR-138-5p	4835.52	0.0730471	0.193611	0.377288	0.70596	0.933755
hsa-miR-138-1-3p_R-1	212.119	0.17641	0.158952	1.10983	0.267072	0.646371
hsa-miR-138-2-3p_R-1	194.856	0.213239	0.136476	1.56246	0.118179	0.543145
hsa-miR-139-5p	38317.9	0.0866691	0.120848	0.717173	0.473267	0.803495
hsa-miR-139-3p	2132.81	0.130018	0.186795	0.69605	0.486398	0.813428
hsa-miR-140-5p	4407.54	-0.27622	0.172788	-1.59861	0.109908	0.532001
hsa-miR-140-3p_L-1R+2	25834.4	-0.114897	0.134391	-0.854949	0.392579	0.729076
hsa-mir-142-p5	1559.63	0.137742	0.190767	0.722043	0.470268	0.803495
hsa-miR-142-3p_R-1	525.593	0.251795	0.222382	1.13227	0.257523	0.641907
hsa-miR-143-5p_R-1	141.146	0.353536	0.266171	1.32823	0.184103	0.57654
hsa-miR-143-3p_R+1	74071.1	0.290655	0.175384	1.65725	0.0974688	0.498295
hsa-miR-338-3p_R-1	27323.9	-0.757957	0.293459	-2.58284	0.00979902	0.131134
hsa-miR-212-5p	638.497	-0.75666	0.28035	-2.69898	0.00695516	0.121715
hsa-miR-625-3p	1061.68	-0.744693	0.344346	-2.16263	0.0305696	0.257578
hsa-miR-192-5p	4747.81	-0.709594	0.181956	-3.89981	9.62687e-05	0.00859942
hsa-miR-146a-5p	7074.16	0.235727	0.152396	1.54681	0.121909	0.54381
hsa-miR-146b-5p_R+1	16373.1	-0.227215	0.168486	-1.34857	0.177476	0.57654
hsa-miR-146b-3p	193.187	-0.200333	0.143755	-1.39357	0.163446	0.57654
hsa-miR-148b-5p_L+1	155.081	-0.302413	0.154431	-1.95825	0.0502008	0.340916
hsa-miR-148b-3p	20339.9	-0.227548	0.150062	-1.51636	0.129429	0.555567
hsa-miR-148a-3p	7013.3	-0.0477878	0.206423	-0.231504	0.816923	0.961874
hsa-miR-149-5p	30028.3	0.20339	0.167546	1.21393	0.224773	0.618215
hsa-miR-181b-5p	31144.2	-0.70031	0.262086	-2.67207	0.00753859	0.127039
hsa-miR-181a-5p	145455	-0.695846	0.244282	-2.84854	0.00439208	0.0951618
hsa-miR-32-3p_R-1	44.4762	-0.691867	0.236042	-2.93112	0.00337741	0.0829481
hsa-miR-181a-3p	5436.95	-0.685287	0.223959	-3.05987	0.00221432	0.075415
hsa-miR-152-3p	5571.86	-0.218342	0.15049	-1.45087	0.146816	0.561792
hsa-miR-153-5p_L+1	175.482	0.197646	0.17021	1.16119	0.245565	0.641907
hsa-miR-153-3p	2303.25	0.0478805	0.172004	0.278369	0.780729	0.957292
hsa-mir-153-1-p5	134.574	0.0702591	0.211985	0.331434	0.740317	0.939839
hsa-miR-154-5p	814.801	0.211786	0.160029	1.32342	0.185695	0.57654
hsa-miR-154-3p	949.156	-0.0707469	0.133279	-0.530816	0.595546	0.86573
hsa-miR-155-5p_R-1	160.427	0.259409	0.225057	1.15264	0.249058	0.641907
hsa-miR-181b-3p_R-1	142.349	-0.672781	0.280925	-2.39488	0.0166259	0.18363
hsa-miR-194-5p	801.727	-0.625463	0.167724	-3.72912	0.000192148	0.0114639
hsa-miR-151b_R+2	2437.35	-0.60647	0.244716	-2.47826	0.0132026	0.162356
hsa-miR-1287-5p	165.831	-0.602196	0.257409	-2.33946	0.0193119	0.190393
hsa-miR-181c-5p	13062.5	0.0661704	0.124057	0.533386	0.593767	0.86573
hsa-miR-181c-3p_L-1R+1	3602.91	0.00512702	0.136968	0.0374323	0.97014	0.991941
hsa-miR-181d-5p_R+1	10585.5	0.129284	0.132714	0.974149	0.329983	0.68558
hsa-miR-27b-3p	215553	-0.5854	0.203602	-2.87521	0.00403754	0.0918541
hsa-miR-182-5p	173.974	0.0278461	0.218457	0.127467	0.89857	0.962355
hsa-miR-183-5p	99.8282	0.0369255	0.225543	0.163718	0.869953	0.962355
hsa-miR-151b_R+3	78429.3	-0.573103	0.202922	-2.82425	0.00473909	0.098013
hsa-miR-185-5p	13713	-0.290861	0.166136	-1.75074	0.0799915	0.458379
hsa-miR-185-3p_R-1	314.267	-0.103794	0.157797	-0.65777	0.510686	0.826399
hsa-miR-186-5p	11441.4	0.03329	0.1788	0.186186	0.852299	0.961874
hsa-miR-190a-5p_R+1	1480.73	-0.117363	0.132559	-0.885365	0.37596	0.725126
hsa-miR-190a-3p_L+1	100.435	-0.125019	0.223186	-0.560157	0.575372	0.856039
hsa-miR-191-5p_R-1	53611.8	-0.182049	0.102032	-1.78423	0.0743862	0.4501
hsa-miR-590-3p	300.102	-0.570585	0.228819	-2.49361	0.0126451	0.15982
hsa-miR-193a-5p	331.079	0.296342	0.204933	1.44604	0.148165	0.561792
hsa-miR-193b-5p	109.219	0.13128	0.217572	0.603388	0.54625	0.836877
hsa-miR-193b-3p	2088.72	-0.137732	0.216285	-0.636808	0.52425	0.829622
hsa-miR-32-5p_R-1	848.086	-0.567808	0.241092	-2.35515	0.0185151	0.190393
hsa-miR-195-5p_R+1	5273.56	0.0946246	0.20139	0.469857	0.638457	0.88933
hsa-miR-195-3p_R+1	97.7397	0.182569	0.162052	1.12661	0.259909	0.641907
hsa-miR-197-3p	16533.7	0.104124	0.137169	0.759092	0.447797	0.783646
hsa-miR-2355-5p_R+1	102.609	-0.554037	0.188923	-2.93261	0.00336129	0.0829481
hsa-miR-499a-5p	1883.97	-0.532151	0.1919	-2.77306	0.00555325	0.10528
hsa-miR-199b-5p	558.653	0.1717	0.187571	0.915382	0.359991	0.718403
hsa-miR-200b-3p	365.225	-0.189002	0.190612	-0.991556	0.321414	0.673933
hsa-miR-200c-3p	70.7041	-0.156243	0.161629	-0.966677	0.333705	0.687041
hsa-miR-200a-3p_R+1	528.864	-0.0227604	0.165162	-0.137806	0.890393	0.962355
hsa-miR-203a-3p	1188.97	-0.184628	0.200441	-0.921109	0.356993	0.71556
hsa-miR-204-5p	9776.35	0.132115	0.150889	0.875578	0.38126	0.725126
hsa-miR-204-3p	49.7315	0.0194607	0.253938	0.0766356	0.938913	0.970327
hsa-miR-210-3p	1843.55	-0.14985	0.144499	-1.03704	0.299719	0.654351
hsa-miR-184	348.224	-0.513107	0.219968	-2.33264	0.019667	0.190393
hsa-miR-339-5p	2283.34	-0.491486	0.237694	-2.06772	0.038666	0.308334
hsa-miR-218-5p	8617.52	-0.0385119	0.132863	-0.289862	0.771922	0.957015
hsa-miR-219a-5p	12321.3	-0.464293	0.364196	-1.27484	0.202364	0.590229
hsa-miR-433-5p_R-1	223.005	-0.489355	0.178536	-2.74094	0.00612639	0.1115
hsa-miR-221-5p	2539.23	0.109232	0.162306	0.672997	0.500949	0.823353
hsa-miR-221-3p	65137.8	-0.0331823	0.140949	-0.23542	0.813882	0.961874
hsa-miR-222-3p_R+3	19620.2	-0.109412	0.148027	-0.739133	0.459826	0.796492
hsa-miR-223-3p	1630.66	-0.108803	0.274686	-0.396101	0.69203	0.920684
hsa-miR-296-5p	108.993	0.0490982	0.214829	0.228545	0.819222	0.961874
hsa-miR-299-5p	1507.52	0.161108	0.153787	1.0476	0.294821	0.654351
hsa-miR-299-3p	1767.5	0.0353491	0.19109	0.184986	0.85324	0.961874
hsa-miR-340-3p_R+1	1280.36	-0.483891	0.213648	-2.2649	0.0235186	0.220918
hsa-miR-301a-3p	646.954	-0.119283	0.116692	-1.02221	0.306682	0.658208
hsa-miR-320b_R-2	150.638	-0.0579574	0.297033	-0.195121	0.845298	0.961874
hsa-miR-320a-3p	10870.2	0.270093	0.22214	1.21587	0.224035	0.618215
hsa-miR-323b-3p_R-1	3888.62	-0.227672	0.169452	-1.34358	0.179086	0.57654
hsa-miR-323a-3p	15072.2	-0.1564	0.148205	-1.05529	0.291293	0.654351
hsa-miR-324-5p_R+1	3300.74	-0.0378876	0.173189	-0.218765	0.826833	0.961874
hsa-miR-324-3p_L-3R+1	772.718	0.0767066	0.105374	0.727946	0.466646	0.803495
hsa-miR-326_R+1	2244.18	0.187164	0.181337	1.03214	0.302008	0.654351
hsa-miR-328-3p	21913.2	-0.240871	0.248475	-0.969396	0.332348	0.687041
hsa-miR-329-3p	5152.29	-0.221064	0.247152	-0.894445	0.371084	0.725126
hsa-miR-330-5p_R+1	2084	-0.258043	0.175934	-1.4667	0.142457	0.561792
hsa-let-7a-5p	97389.8	-0.473436	0.23017	-2.0569	0.0396958	0.308334
hsa-miR-331-5p_R-1	367.213	0.0750115	0.112629	0.666008	0.505406	0.826399
hsa-miR-331-3p_R-1	7232.68	0.0917858	0.259577	0.353597	0.723641	0.937352
hsa-miR-335-5p_R-2	8783.83	0.183671	0.113293	1.62121	0.104972	0.519156
hsa-miR-335-3p	2910.92	0.0226999	0.194957	0.116435	0.907307	0.962355
hsa-miR-337-3p_L-1	202.862	0.061799	0.145811	0.423829	0.67169	0.906882
hsa-miR-100-5p_R-1	236711	-0.469111	0.229306	-2.04579	0.0407774	0.308334
hsa-miR-3200-3p_R+1	2630.42	-0.464956	0.109333	-4.25267	2.11239e-05	0.00403764
hsa-miR-625-5p_R+1	88.8759	-0.461905	0.233755	-1.97602	0.0481524	0.334348
hsa-miR-339-3p_R-2	1082.5	-0.113125	0.191676	-0.59019	0.555063	0.842543
hsa-miR-1185-1-3p	138.033	-0.457956	0.190088	-2.40918	0.0159884	0.182933
hsa-miR-24-3p_R-2	11032.6	-0.444552	0.17104	-2.59911	0.00934662	0.131134
hsa-miR-342-5p_R+1	263.727	-0.0565164	0.181131	-0.31202	0.755025	0.941196
hsa-miR-342-3p	33145.9	0.0619338	0.192938	0.321004	0.748207	0.939839
hsa-miR-345-5p	1984.14	-0.139026	0.100211	-1.38734	0.165339	0.57654
hsa-miR-26b-5p_R+1	33435.8	-0.439106	0.19727	-2.22592	0.0260199	0.229245
hsa-miR-361-5p	8237.83	-0.0599341	0.0802184	-0.747137	0.454981	0.793166
hsa-miR-361-3p	6462.58	0.00149066	0.159671	0.00933578	0.992551	0.996933
hsa-miR-362-5p	736.463	0.164161	0.156315	1.05019	0.29363	0.654351
hsa-miR-362-3p_R-1	80.1807	0.165414	0.203651	0.812244	0.416652	0.760076
hsa-miR-363-3p	3319.63	0.062669	0.191207	0.327755	0.743097	0.939839
hsa-miR-374b-3p	278.543	-0.422322	0.207115	-2.03908	0.0414425	0.308334
hsa-miR-369-5p_R-1	256.06	-0.0967624	0.15998	-0.60484	0.545286	0.836877
hsa-miR-369-3p	2043.62	-0.0707341	0.199503	-0.354551	0.722926	0.937352
hsa-miR-370-3p	5007.16	-0.188646	0.193162	-0.976622	0.328756	0.68558
hsa-miR-374b-5p_R-1	6235.65	-0.109468	0.169856	-0.644477	0.519266	0.826399
hsa-miR-375-3p	290.96	-0.418987	0.191849	-2.18394	0.0289665	0.248674
hsa-miR-374a-5p_R-1	6768.64	-0.311742	0.1752	-1.77935	0.0751816	0.4501
hsa-miR-374a-3p	1987	-0.244988	0.191473	-1.27949	0.200724	0.589223
hsa-miR-421	1557.4	-0.405445	0.123844	-3.27383	0.00106101	0.0482758
hsa-miR-376c-3p	1135.6	0.249475	0.170009	1.46742	0.142262	0.561792
hsa-miR-376a-3p_1ss6AG	258.786	0.203442	0.152106	1.3375	0.181058	0.57654
hsa-miR-376a-5p_R-1_1ss3AG	449.009	0.00448712	0.179639	0.0249786	0.980072	0.995001
hsa-miR-377-5p	693.764	0.0525451	0.206679	0.254235	0.799314	0.961874
hsa-miR-377-3p	1561.86	0.138873	0.127814	1.08652	0.277249	0.653618
hsa-miR-378a-5p	117.907	0.208093	0.143654	1.44857	0.147459	0.561792
hsa-miR-378a-3p	4295.45	0.107121	0.173149	0.618663	0.536139	0.835421
hsa-miR-378c_R-5	160.814	-0.0054414	0.247986	-0.0219424	0.982494	0.995001
hsa-miR-379-5p	10639.4	0.026403	0.179584	0.147023	0.883114	0.962355
hsa-miR-379-3p_R-1	672.738	-0.110173	0.144512	-0.762379	0.445834	0.783222
hsa-miR-380-5p_L+1R-1	243.336	-0.0334381	0.150167	-0.222672	0.823791	0.961874
hsa-miR-380-3p_R-1	448.243	-0.0494334	0.143125	-0.345386	0.729804	0.939839
hsa-miR-330-3p_L-1	11436.7	-0.402076	0.180851	-2.22324	0.0261995	0.229245
hsa-miR-382-5p	3644.47	-0.0688124	0.126402	-0.544393	0.586171	0.862735
hsa-miR-382-3p_R+1	2720.81	-0.0769828	0.126037	-0.610797	0.541334	0.836877
hsa-miR-383-5p	1569.07	0.206729	0.156411	1.3217	0.186267	0.57654
hsa-miR-409-5p	5025.14	-0.0554405	0.207711	-0.266912	0.789537	0.961874
hsa-miR-409-3p	3845.57	-0.233209	0.128331	-1.81725	0.0691784	0.431181
hsa-miR-410-3p	4704.61	-0.194705	0.122959	-1.5835	0.113308	0.542688
hsa-miR-411-5p_L+1_1ss6AG	7155.08	-0.0867618	0.154857	-0.560271	0.575294	0.856039
hsa-miR-411-3p_R-1	1073.13	0.0277595	0.155526	0.178488	0.858339	0.961874
hsa-miR-151a-3p	15738.6	-0.399144	0.196296	-2.03337	0.0420147	0.308334
hsa-miR-423-5p	4450.08	-0.000442004	0.244534	-0.00180754	0.998558	0.999563
hsa-miR-423-3p	14994.5	-0.015982	0.173521	-0.0921046	0.926615	0.969218
hsa-miR-424-5p_R-1	975.198	0.275353	0.153258	1.79667	0.0723888	0.445093
hsa-miR-424-3p	53.2356	0.046495	0.22577	0.20594	0.836838	0.961874
hsa-miR-425-5p	4110.41	0.00914088	0.0769367	0.11881	0.905426	0.962355
hsa-miR-425-3p_L+1R-1	2305.73	0.0324631	0.142102	0.228449	0.819297	0.961874
hsa-miR-429	64.8021	-0.408077	0.263524	-1.54854	0.121493	0.54381
hsa-miR-431-3p	1487.63	-0.19514	0.170438	-1.14494	0.252236	0.641907
hsa-miR-432-5p_1ss23GT	2466.35	-0.0495323	0.155552	-0.318428	0.75016	0.939839
hsa-miR-432-3p	120.455	-0.109075	0.238319	-0.457687	0.647177	0.88933
hsa-miR-181a-2-3p	1207.09	-0.376001	0.181371	-2.0731	0.0381627	0.308334
hsa-miR-433-3p	6496.76	-0.159211	0.13323	-1.19501	0.232083	0.620901
hsa-miR-450a-5p	406.294	0.0599792	0.188201	0.318698	0.749955	0.939839
hsa-miR-450b-5p_R-1	230.805	-0.0504406	0.141995	-0.355228	0.722418	0.937352
hsa-miR-23b-3p_R-2	36370.5	-0.372725	0.156306	-2.38458	0.0170986	0.18363
hsa-miR-454-3p	537.534	-0.124604	0.145571	-0.855966	0.392016	0.729076
hsa-miR-455-5p	1103.32	0.224706	0.163519	1.37418	0.169385	0.57654
hsa-miR-455-3p	568.401	0.0137708	0.158355	0.0869612	0.930702	0.970327
hsa-miR-484	7078.74	-0.066032	0.128406	-0.514245	0.607081	0.869616
hsa-miR-485-5p_R+1	2218.63	0.0386809	0.19815	0.19521	0.845229	0.961874
hsa-miR-485-3p	4271.64	-0.171554	0.211652	-0.81055	0.417624	0.760076
hsa-miR-301a-5p	165.304	-0.331527	0.165287	-2.00577	0.044881	0.323696
hsa-miR-487a-5p	343.619	-0.218882	0.173447	-1.26195	0.206967	0.596012
hsa-miR-487a-3p	1362.71	-0.189133	0.135271	-1.39818	0.16206	0.57654
hsa-miR-487b-3p	9226.47	-0.0884026	0.125464	-0.704605	0.481056	0.810669
hsa-miR-488-5p_R+2	1038.46	-0.0129352	0.123804	-0.104481	0.916787	0.969218
hsa-miR-488-3p	2776.45	-0.0155462	0.133599	-0.116365	0.907363	0.962355
hsa-miR-490-5p	214.256	-0.0283907	0.203739	-0.139348	0.889175	0.962355
hsa-miR-490-3p_R+1	1133.72	0.0939184	0.170942	0.549417	0.582719	0.862153
hsa-miR-491-5p_R+1	1958.33	0.0373956	0.286747	0.130413	0.89624	0.962355
hsa-miR-491-3p	88.4625	-0.0336873	0.160461	-0.209941	0.833714	0.961874
hsa-miR-493-5p	137.071	0.01425	0.121824	0.116973	0.906882	0.962355
hsa-miR-494-3p_R+1	2233.38	0.0448698	0.0875536	0.512484	0.608312	0.869616
hsa-miR-495-3p	5694.99	-0.0695763	0.169361	-0.410817	0.681207	0.916103
hsa-miR-496_L-2R+1	225.692	-0.0222164	0.23004	-0.0965763	0.923063	0.969218
hsa-miR-497-5p	7085.75	0.169333	0.128644	1.31629	0.188077	0.578209
hsa-miR-346	1729.26	-0.327999	0.166246	-1.97297	0.0484988	0.334348
hsa-miR-500b-5p_L+1R+4	71.1713	0.241788	0.214445	1.1275	0.259529	0.641907
hsa-miR-500a-3p_R-1	641.874	0.118597	0.113793	1.04222	0.297309	0.654351
hsa-miR-381-3p	14145.9	0.261637	0.121754	2.1489	0.0316424	0.261769
hsa-miR-501-3p	740.647	0.196473	0.177687	1.10572	0.268847	0.647225
hsa-miR-502-3p	522.664	0.108202	0.123729	0.874508	0.381842	0.725126
hsa-miR-503-5p	144.563	0.145743	0.179633	0.811339	0.417171	0.760076
hsa-miR-504-5p	6206.3	-0.0503896	0.158611	-0.317692	0.750718	0.939839
hsa-miR-505-3p	633.402	-0.282552	0.250656	-1.12725	0.259636	0.641907
hsa-miR-516a-5p_R-1	161.698	0.22026	0.162755	1.35332	0.175953	0.57654
hsa-miR-532-5p	1822.6	0.00303138	0.100269	0.0302326	0.975882	0.995001
hsa-miR-532-3p	406.482	0.0956664	0.170936	0.559663	0.57571	0.856039
hsa-miR-539-5p_R+1	1031.03	0.0596628	0.184142	0.324004	0.745935	0.939839
hsa-miR-539-3p	4697.25	-0.0382398	0.149022	-0.256605	0.797484	0.961874
hsa-miR-542-3p	481.821	0.0636828	0.139881	0.455266	0.648918	0.88933
hsa-miR-543	2125.29	-0.294734	0.263004	-1.12064	0.262439	0.641907
hsa-miR-548ab	56.8902	-0.102256	0.201374	-0.507794	0.611598	0.869616
hsa-miR-548b-3p	74.9934	0.244925	0.174345	1.40483	0.160072	0.57654
hsa-miR-548av-5p_R+4	65.8425	-0.0911528	0.176195	-0.517339	0.604919	0.869616
hsa-miR-548ae-5p_R+2	54.828	-0.346915	0.268411	-1.29248	0.196191	0.588677
hsa-miR-550a-3p	37.478	0.182309	0.132734	1.37349	0.1696	0.57654
hsa-miR-551b-3p_R+1	157.003	0.123393	0.261448	0.471962	0.636954	0.88933
hsa-miR-574-5p	128.705	-0.420586	0.251023	-1.67549	0.093839	0.494053
hsa-miR-574-3p	3772.1	-0.396196	0.253554	-1.56257	0.118153	0.543145
hsa-miR-576-5p	74.9936	0.0626506	0.239068	0.262061	0.793274	0.961874
hsa-miR-577_L+1	1673.56	-0.305565	0.400361	-0.763225	0.445329	0.783222
hsa-miR-582-5p	1968.73	-0.0441573	0.159727	-0.276454	0.782199	0.957292
hsa-miR-582-3p_R+1	607.921	0.0340119	0.190907	0.178159	0.858598	0.961874
hsa-miR-365b-3p	1810.04	0.262582	0.128172	2.04868	0.0404934	0.308334
hsa-miR-589-5p_R-1	352.812	-0.184184	0.141317	-1.30334	0.192459	0.587711
hsa-miR-590-5p	41.8187	-0.000147181	0.268485	-0.000548189	0.999563	0.999563
hsa-miR-664a-3p	1424.39	0.277668	0.118823	2.33681	0.019449	0.190393
hsa-miR-592	404.03	-0.0483649	0.160366	-0.301591	0.762964	0.948493
hsa-miR-598-3p	11046.7	0.032032	0.116122	0.275848	0.782665	0.957292
hsa-miR-501-5p_R+2	61.8903	0.325779	0.14475	2.25064	0.0244086	0.222118
hsa-miR-150-5p	944.412	0.360707	0.180379	1.99972	0.0455308	0.323696
hsa-miR-628-5p	1259.7	-0.0822911	0.105537	-0.779737	0.435546	0.78021
hsa-miR-628-3p_L+1	535.364	-0.152105	0.189909	-0.800937	0.423168	0.767097
hsa-miR-629-5p_R+1	457.131	0.305016	0.157415	1.93765	0.0526657	0.352395
hsa-miR-145-3p_L-2R+1	544.028	0.568268	0.251392	2.26048	0.0237912	0.220918
hsa-miR-652-3p_R+1	3399.87	0.129683	0.134674	0.962936	0.33558	0.687787
hsa-miR-654-5p	153.941	0.03484	0.221396	0.157365	0.874957	0.962355
hsa-miR-654-3p_R-2	3537.78	0.132609	0.128419	1.03263	0.301778	0.654351
hsa-miR-655-3p	1001.43	0.0111051	0.14069	0.0789332	0.937086	0.970327
hsa-miR-656-3p	3120.47	-0.135622	0.261939	-0.517762	0.604624	0.869616
hsa-miR-660-5p_R+1	2125.19	-0.0186144	0.104338	-0.178405	0.858405	0.961874
hsa-miR-664a-5p_R-2	192.174	0.0275858	0.152287	0.181143	0.856255	0.961874
hsa-miR-486-5p	2191.3	0.579276	0.235804	2.4566	0.0140259	0.167942
hsa-miR-664b-3p	214.098	0.128171	0.124579	1.02883	0.30356	0.654597
hsa-miR-668-3p_R-2	444.014	-0.21851	0.159232	-1.37228	0.169977	0.57654
hsa-miR-671-5p_R+1	254.755	0.0737449	0.277874	0.26539	0.790709	0.961874
hsa-miR-671-3p	452.591	-0.0956718	0.191035	-0.500807	0.616507	0.873865
hsa-miR-708-5p	7400.23	0.0695399	0.102207	0.680383	0.496262	0.822857
hsa-miR-708-3p_L-1R+1	2044.69	0.0948377	0.108257	0.876046	0.381005	0.725126
hsa-miR-744-5p_R-1	13400.4	-0.085797	0.201648	-0.425478	0.670488	0.906882
hsa-miR-744-3p_R-1	345.407	-0.0390036	0.120568	-0.323499	0.746317	0.939839
hsa-miR-758-5p_L-1R+1	325.22	-0.0694583	0.219685	-0.316172	0.751872	0.939839
hsa-miR-758-3p_R-1	2918.51	-0.218693	0.142455	-1.53517	0.124742	0.546104
hsa-miR-760_R+2	477.095	0.0454479	0.193882	0.23441	0.814666	0.961874
hsa-miR-766-3p	879.01	0.268596	0.225375	1.19177	0.23335	0.620901
hsa-miR-767-5p_R-1	171.707	-0.0257637	0.18323	-0.140608	0.888179	0.962355
hsa-miR-769-5p	26886.2	-0.144884	0.16438	-0.881398	0.378103	0.725126
hsa-miR-769-3p	1219.96	0.141103	0.215199	0.655687	0.512026	0.826399
hsa-miR-770-5p	567.163	0.182463	0.191884	0.950905	0.341653	0.693295
hsa-miR-873-5p	3434.01	0.121309	0.136693	0.887456	0.374834	0.725126
hsa-miR-873-3p	161.797	-0.252195	0.284597	-0.886147	0.375538	0.725126
hsa-miR-874-5p	323.557	0.265815	0.158953	1.67229	0.0944673	0.494053
hsa-miR-874-3p_R+1	15734.6	0.109145	0.20721	0.526738	0.598376	0.867073
hsa-miR-876-5p_R-1	250.784	0.197694	0.168893	1.17053	0.241789	0.639616
hsa-miR-876-3p_R-1	280.313	0.00790502	0.176419	0.0448082	0.96426	0.98815
hsa-miR-885-5p	6745.85	0.0204155	0.21625	0.094407	0.924786	0.969218
hsa-miR-887-3p_R+2	559.295	0.26586	0.267441	0.994085	0.320181	0.673933
hsa-miR-889-3p	3518.99	-0.0397156	0.158227	-0.251004	0.801811	0.961874
hsa-miR-935_L-1	2827.78	-0.0345182	0.150234	-0.229763	0.818276	0.961874
hsa-miR-940	423.879	0.385205	0.257439	1.49629	0.134577	0.561792
hsa-miR-941	460.828	0.181892	0.143552	1.26708	0.205127	0.594477
hsa-miR-1179_R+1	84.7721	0.216826	0.160787	1.34853	0.177487	0.57654
hsa-miR-1180-3p	3996.7	0.0856147	0.130943	0.653833	0.51322	0.826399
hsa-miR-1185-5p	291.106	-0.0199333	0.161968	-0.123069	0.902052	0.962355
hsa-miR-652-5p_L+1R-2	159.976	0.630555	0.23938	2.63412	0.00843559	0.128587
hsa-miR-1197	798.828	-0.136272	0.127855	-1.06583	0.286499	0.654351
hsa-miR-1224-5p_R+5	479.567	0.00702267	0.261847	0.0268197	0.978604	0.995001
hsa-miR-145-5p	5170.77	0.630972	0.237677	2.65475	0.0079368	0.128587
hsa-miR-144-5p	668.721	0.667208	0.253459	2.63241	0.00847827	0.128587
hsa-miR-1249-3p	6852.25	0.263037	0.140589	1.87096	0.0613506	0.39785
hsa-miR-199a-3p_R-1	807.412	0.685315	0.233415	2.93604	0.00332433	0.0829481
hsa-miR-1260a_1ss9TG	475.381	-0.279965	0.218103	-1.28364	0.199268	0.588747
hsa-miR-1260b_R-1_1ss9AG	475.381	-0.279965	0.218103	-1.28364	0.199268	0.588747
hsa-miR-1264_R-1	319.608	-0.0324541	0.151159	-0.214702	0.83	0.961874
hsa-miR-1271-5p	2889.85	-0.203514	0.188311	-1.08073	0.279815	0.654351
hsa-miR-1277-5p_L-3	129.249	-0.408422	0.283929	-1.43847	0.150302	0.56363
hsa-miR-1277-3p	258.992	-0.260343	0.275326	-0.945581	0.344362	0.693295
hsa-miR-144-3p	2298.83	0.693225	0.287998	2.40705	0.016082	0.182933
hsa-miR-1296-5p	23181	0.150999	0.132739	1.13756	0.255304	0.641907
hsa-miR-1301-3p	2155.2	-0.125802	0.118481	-1.06179	0.28833	0.654351
hsa-miR-1306-5p	260.767	-0.125092	0.207325	-0.60336	0.546269	0.836877
hsa-miR-1307-5p	7075.14	-0.177904	0.145152	-1.22564	0.220335	0.618215
hsa-miR-1307-3p_R+1	2491.23	-0.0966371	0.165395	-0.584281	0.559032	0.842543
hsa-miR-1343-3p	249.194	-0.0933028	0.204783	-0.455617	0.648665	0.88933
hsa-miR-1843_R+2	305.853	-0.0313985	0.13679	-0.229538	0.818451	0.961874
hsa-mir-1843-p3_1ss18GA	628.772	-0.10261	0.268755	-0.381798	0.702611	0.932035
hsa-miR-2110_R-1	321.976	0.0565481	0.176083	0.321144	0.748101	0.939839
hsa-mir-2110-p3	152.888	-0.159982	0.313872	-0.509705	0.610258	0.869616
hsa-miR-2277-5p_R-1	117.514	0.0843623	0.170781	0.493979	0.621321	0.877953
hsa-miR-2277-3p_R+1	92.1008	-0.0390832	0.221676	-0.176308	0.860052	0.961874
hsa-miR-1247-5p	150.041	0.742351	0.234332	3.16795	0.00153519	0.0582093
hsa-miR-2681-3p	59.292	0.0975242	0.145012	0.672525	0.50125	0.823353
hsa-miR-2682-5p	210.382	0.105257	0.222418	0.473238	0.636044	0.88933
hsa-miR-2682-3p_L+1R-2	151.556	0.297789	0.217965	1.36623	0.171868	0.57654
hsa-miR-3059-5p_R-2	314.022	0.0270243	0.170047	0.158923	0.87373	0.962355
hsa-miR-3065-5p	224.155	0.266716	0.187185	1.42488	0.154192	0.570383
hsa-miR-3065-3p_R-1	105.015	0.263778	0.186276	1.41606	0.156757	0.575196
hsa-miR-3085-3p_R+1	154.916	-0.0835638	0.152456	-0.548117	0.583611	0.862153
hsa-miR-3117-3p_R+1	171.347	-0.17693	0.230106	-0.768905	0.44195	0.78244
hsa-miR-3177-3p	24.2877	-0.303672	0.203944	-1.489	0.136487	0.561792
hsa-miR-451a_R-1	27074.7	0.755635	0.296873	2.54531	0.0109179	0.141933
hsa-miR-3605-3p_R-2	135.346	-0.440465	0.28403	-1.55077	0.120957	0.54381
hsa-miR-3615_R+1	648.527	-0.0270476	0.362187	-0.0746784	0.940471	0.970327
hsa-miR-3909	110.99	-0.175142	0.140864	-1.24334	0.213742	0.607829
hsa-miR-3912-3p	94.949	0.0456202	0.124927	0.365174	0.714981	0.937352
hsa-miR-3943_R-1	354.603	-0.0316834	0.329089	-0.0962758	0.923302	0.969218
hsa-miR-4286_R+1	507.998	-0.0464925	0.200266	-0.232154	0.816418	0.961874
hsa-miR-4454_L-2	190.713	-0.498933	0.295358	-1.68925	0.0911719	0.493848
hsa-mir-4485-p3_1ss1CT	1282.51	-1.23539	0.704765	-1.75291	0.0796182	0.458379
hsa-miR-4705	288.646	-0.0196081	0.111497	-0.175862	0.860402	0.961874
hsa-miR-4787-3p	258.551	0.139922	0.223408	0.626308	0.531113	0.830435
hsa-miR-5010-3p_R+1	324.042	-0.205214	0.179975	-1.14024	0.254186	0.641907
hsa-miR-6500-3p	42.6916	-0.0770955	0.188502	-0.40899	0.682547	0.916103
hsa-miR-6511a-3p_R+1	398.197	0.113747	0.145272	0.782998	0.433629	0.779846
hsa-miR-6511b-3p	550.375	0.0490646	0.139558	0.351571	0.72516	0.937352
hsa-miR-6516-5p_R-1	81.312	-0.328429	0.246148	-1.33427	0.182114	0.57654
hsa-miR-6516-3p	124.754	-0.204285	0.154253	-1.32435	0.185385	0.57654
hsa-miR-7977_1ss6AG	307.515	-0.288375	0.197022	-1.46367	0.143284	0.561792
hsa-miR-9983-3p	99.9071	0.1411	0.305871	0.461306	0.644579	0.88933
hsa-miR-199a-5p	959.892	0.891751	0.292778	3.04582	0.00232046	0.075415
hsa-miR-12136_R+8	5602	0.403747	0.217127	1.8595	0.0629565	0.39785
PC-3p-2617_6493	226.408	0.176174	0.174339	1.01052	0.312245	0.663885
PC-5p-9184_1126	41.6379	0.132859	0.184753	0.719118	0.472068	0.803495

### Sheet: P-value Significant
miRNA	baseMean	log2FoldChange	lfcSE	stat	pvalue	padj
hsa-miR-122-5p_R+1	2963.15	-6.47687	0.567488	-11.4132	3.59149e-30	1.63413e-27
hsa-miR-132-3p	7677.45	-1.20088	0.285883	-4.20059	2.66218e-05	0.00403764
hsa-miR-34c-5p	2136.27	-1.07626	0.316957	-3.39559	0.000684807	0.0346208
hsa-miR-212-3p_R+1	809.852	-1.04356	0.264715	-3.94222	8.07324e-05	0.00859942
hsa-miR-132-5p	2680.44	-0.908111	0.24431	-3.71705	0.000201564	0.0114639
hsa-miR-584-5p_R-1	2709.13	-0.899427	0.344283	-2.61246	0.00898932	0.131134
hsa-miR-9985_R-1_1ss16CT	82.3138	-0.872347	0.297875	-2.92856	0.00340533	0.0829481
hsa-miR-340-5p	16147.3	-0.82858	0.214659	-3.85997	0.000113399	0.00859942
hsa-miR-1250-5p	237.794	-0.828289	0.283343	-2.92327	0.00346377	0.0829481
hsa-miR-24-1-5p_L+1R-3	277.819	-0.814075	0.253896	-3.20633	0.00134439	0.055609
hsa-miR-219a-2-3p	41271.9	-0.80782	0.339546	-2.37912	0.0173541	0.18363
hsa-miR-338-5p_R-1	9484.79	-0.790065	0.283726	-2.7846	0.0053593	0.10528
hsa-miR-1226-3p	81.6979	-0.772148	0.29814	-2.58989	0.00960075	0.131134
hsa-miR-338-3p_R-1	27323.9	-0.757957	0.293459	-2.58284	0.00979902	0.131134
hsa-miR-212-5p	638.497	-0.75666	0.28035	-2.69898	0.00695516	0.121715
hsa-miR-625-3p	1061.68	-0.744693	0.344346	-2.16263	0.0305696	0.257578
hsa-miR-192-5p	4747.81	-0.709594	0.181956	-3.89981	9.62687e-05	0.00859942
hsa-miR-181b-5p	31144.2	-0.70031	0.262086	-2.67207	0.00753859	0.127039
hsa-miR-181a-5p	145455	-0.695846	0.244282	-2.84854	0.00439208	0.0951618
hsa-miR-32-3p_R-1	44.4762	-0.691867	0.236042	-2.93112	0.00337741	0.0829481
hsa-miR-181a-3p	5436.95	-0.685287	0.223959	-3.05987	0.00221432	0.075415
hsa-miR-181b-3p_R-1	142.349	-0.672781	0.280925	-2.39488	0.0166259	0.18363
hsa-miR-194-5p	801.727	-0.625463	0.167724	-3.72912	0.000192148	0.0114639
hsa-miR-151b_R+2	2437.35	-0.60647	0.244716	-2.47826	0.0132026	0.162356
hsa-miR-1287-5p	165.831	-0.602196	0.257409	-2.33946	0.0193119	0.190393
hsa-miR-27b-3p	215553	-0.5854	0.203602	-2.87521	0.00403754	0.0918541
hsa-miR-151b_R+3	78429.3	-0.573103	0.202922	-2.82425	0.00473909	0.098013
hsa-miR-590-3p	300.102	-0.570585	0.228819	-2.49361	0.0126451	0.15982
hsa-miR-32-5p_R-1	848.086	-0.567808	0.241092	-2.35515	0.0185151	0.190393
hsa-miR-2355-5p_R+1	102.609	-0.554037	0.188923	-2.93261	0.00336129	0.0829481
hsa-miR-499a-5p	1883.97	-0.532151	0.1919	-2.77306	0.00555325	0.10528
hsa-miR-184	348.224	-0.513107	0.219968	-2.33264	0.019667	0.190393
hsa-miR-339-5p	2283.34	-0.491486	0.237694	-2.06772	0.038666	0.308334
hsa-miR-433-5p_R-1	223.005	-0.489355	0.178536	-2.74094	0.00612639	0.1115
hsa-miR-340-3p_R+1	1280.36	-0.483891	0.213648	-2.2649	0.0235186	0.220918
hsa-let-7a-5p	97389.8	-0.473436	0.23017	-2.0569	0.0396958	0.308334
hsa-miR-100-5p_R-1	236711	-0.469111	0.229306	-2.04579	0.0407774	0.308334
hsa-miR-3200-3p_R+1	2630.42	-0.464956	0.109333	-4.25267	2.11239e-05	0.00403764
hsa-miR-625-5p_R+1	88.8759	-0.461905	0.233755	-1.97602	0.0481524	0.334348
hsa-miR-1185-1-3p	138.033	-0.457956	0.190088	-2.40918	0.0159884	0.182933
hsa-miR-24-3p_R-2	11032.6	-0.444552	0.17104	-2.59911	0.00934662	0.131134
hsa-miR-26b-5p_R+1	33435.8	-0.439106	0.19727	-2.22592	0.0260199	0.229245
hsa-miR-374b-3p	278.543	-0.422322	0.207115	-2.03908	0.0414425	0.308334
hsa-miR-375-3p	290.96	-0.418987	0.191849	-2.18394	0.0289665	0.248674
hsa-miR-421	1557.4	-0.405445	0.123844	-3.27383	0.00106101	0.0482758
hsa-miR-330-3p_L-1	11436.7	-0.402076	0.180851	-2.22324	0.0261995	0.229245
hsa-miR-151a-3p	15738.6	-0.399144	0.196296	-2.03337	0.0420147	0.308334
hsa-miR-181a-2-3p	1207.09	-0.376001	0.181371	-2.0731	0.0381627	0.308334
hsa-miR-23b-3p_R-2	36370.5	-0.372725	0.156306	-2.38458	0.0170986	0.18363
hsa-miR-301a-5p	165.304	-0.331527	0.165287	-2.00577	0.044881	0.323696
hsa-miR-346	1729.26	-0.327999	0.166246	-1.97297	0.0484988	0.334348
hsa-miR-381-3p	14145.9	0.261637	0.121754	2.1489	0.0316424	0.261769
hsa-miR-365b-3p	1810.04	0.262582	0.128172	2.04868	0.0404934	0.308334
hsa-miR-664a-3p	1424.39	0.277668	0.118823	2.33681	0.019449	0.190393
hsa-miR-501-5p_R+2	61.8903	0.325779	0.14475	2.25064	0.0244086	0.222118
hsa-miR-150-5p	944.412	0.360707	0.180379	1.99972	0.0455308	0.323696
hsa-miR-145-3p_L-2R+1	544.028	0.568268	0.251392	2.26048	0.0237912	0.220918
hsa-miR-486-5p	2191.3	0.579276	0.235804	2.4566	0.0140259	0.167942
hsa-miR-652-5p_L+1R-2	159.976	0.630555	0.23938	2.63412	0.00843559	0.128587
hsa-miR-145-5p	5170.77	0.630972	0.237677	2.65475	0.0079368	0.128587
hsa-miR-144-5p	668.721	0.667208	0.253459	2.63241	0.00847827	0.128587
hsa-miR-199a-3p_R-1	807.412	0.685315	0.233415	2.93604	0.00332433	0.0829481
hsa-miR-144-3p	2298.83	0.693225	0.287998	2.40705	0.016082	0.182933
hsa-miR-1247-5p	150.041	0.742351	0.234332	3.16795	0.00153519	0.0582093
hsa-miR-451a_R-1	27074.7	0.755635	0.296873	2.54531	0.0109179	0.141933
hsa-miR-199a-5p	959.892	0.891751	0.292778	3.04582	0.00232046	0.075415

### Sheet: Padjusted-Value Significant
miRNA	baseMean	log2FoldChange	lfcSE	stat	pvalue	padj
hsa-miR-122-5p_R+1	2963.15	-6.47687	0.567488	-11.4132	3.59149e-30	1.63413e-27
hsa-miR-132-3p	7677.45	-1.20088	0.285883	-4.20059	2.66218e-05	0.00403764
hsa-miR-34c-5p	2136.27	-1.07626	0.316957	-3.39559	0.000684807	0.0346208
hsa-miR-212-3p_R+1	809.852	-1.04356	0.264715	-3.94222	8.07324e-05	0.00859942
hsa-miR-132-5p	2680.44	-0.908111	0.24431	-3.71705	0.000201564	0.0114639
hsa-miR-340-5p	16147.3	-0.82858	0.214659	-3.85997	0.000113399	0.00859942
hsa-miR-192-5p	4747.81	-0.709594	0.181956	-3.89981	9.62687e-05	0.00859942
hsa-miR-194-5p	801.727	-0.625463	0.167724	-3.72912	0.000192148	0.0114639
hsa-miR-3200-3p_R+1	2630.42	-0.464956	0.109333	-4.25267	2.11239e-05	0.00403764
hsa-miR-421	1557.4	-0.405445	0.123844	-3.27383	0.00106101	0.0482758
