## Supplementary material for "Integrated Multi-Omics Analyses of Synaptosomes Revealed Synapse-Centered Novel Targets in Alzheimer’s Disease": SI Table 7

### Sheet: Sheet1
Category	Subcategory	Enrichment	P-value	P-adjusted	Q-value	Observed	miRNAs/precursors
Diseases (MNDR)	Intrahepatic cholangiocarcinoma	depleted	0.003663	0.003663	0.333482	4	hsa-miR-199a-3p; hsa-miR-144-3p; hsa-miR-451a; hsa-miR-199a-5p
Diseases (MNDR)	Chorea	depleted	0.006993	0.006993	0.333482	9	hsa-miR-150-5p; hsa-miR-486-5p; hsa-miR-145-5p; hsa-miR-144-5p; hsa-miR-199a-3p; hsa-miR-144-3p; hsa-miR-1247-5p; hsa-miR-451a; hsa-miR-199a-5p
Gene Ontology (miRWalk)	GO0001516 prostaglandin biosynthetic process	depleted	0.0095238	0.0095238	0.430231	2	hsa-miR-451a; hsa-miR-199a-5p
Gene Ontology (miRWalk)	GO0001782 b cell homeostasis	depleted	0.0095238	0.0095238	0.430231	2	hsa-miR-451a; hsa-miR-199a-5p
Gene Ontology (miRWalk)	GO0006979 response to oxidative stress	depleted	0.0095238	0.0095238	0.430231	2	hsa-miR-451a; hsa-miR-199a-5p
Gene Ontology (miRWalk)	GO0007565 female pregnancy	depleted	0.0095238	0.0095238	0.430231	2	hsa-miR-451a; hsa-miR-199a-5p
Gene Ontology (miRWalk)	GO0007566 embryo implantation	depleted	0.0095238	0.0095238	0.430231	2	hsa-miR-451a; hsa-miR-199a-5p
Gene Ontology (miRWalk)	GO0007589 body fluid secretion	depleted	0.0095238	0.0095238	0.430231	2	hsa-miR-451a; hsa-miR-199a-5p
Gene Ontology (miRWalk)	GO0035094 response to nicotine	depleted	0.0095238	0.0095238	0.430231	2	hsa-miR-451a; hsa-miR-199a-5p
Gene Ontology (miRWalk)	GO0048589 developmental growth	depleted	0.0095238	0.0095238	0.430231	2	hsa-miR-451a; hsa-miR-199a-5p
Gene Ontology (miRWalk)	GO0070207 protein homotrimerization	depleted	0.0095238	0.0095238	0.430231	2	hsa-miR-451a; hsa-miR-199a-5p
Gene Ontology (miRWalk)	GO0004674 protein serine threonine kinase activity	depleted	0.009657	0.009657	0.430231	5	hsa-miR-145-5p; hsa-miR-199a-3p; hsa-miR-144-3p; hsa-miR-451a; hsa-miR-199a-5p
Gene Ontology (miRWalk)	GO0007173 epidermal growth factor receptor signaling pathway	depleted	0.009657	0.009657	0.430231	5	hsa-miR-145-5p; hsa-miR-199a-3p; hsa-miR-144-3p; hsa-miR-451a; hsa-miR-199a-5p
Gene Ontology (miRWalk)	GO0048011 nerve growth factor receptor signaling pathway	depleted	0.009657	0.009657	0.430231	5	hsa-miR-145-5p; hsa-miR-199a-3p; hsa-miR-144-3p; hsa-miR-451a; hsa-miR-199a-5p
Pathways (miRWalk)	P00036 Interleukin signaling pathway	depleted	0.009657	0.009657	0.201992	5	hsa-miR-145-5p; hsa-miR-199a-3p; hsa-miR-144-3p; hsa-miR-451a; hsa-miR-199a-5p
Pathways (miRWalk)	WP1544 MicroRNAs in cardiomyocyte hypertrophy	depleted	0.009657	0.009657	0.201992	5	hsa-miR-145-5p; hsa-miR-199a-3p; hsa-miR-144-3p; hsa-miR-451a; hsa-miR-199a-5p
Pathways (miRWalk)	WP2018 RANKL RANK Signaling Pathway	depleted	0.009657	0.009657	0.201992	5	hsa-miR-145-5p; hsa-miR-199a-3p; hsa-miR-144-3p; hsa-miR-451a; hsa-miR-199a-5p
Pathways (miRWalk)	WP2034 Leptin signaling pathway	depleted	0.009657	0.009657	0.201992	5	hsa-miR-145-5p; hsa-miR-199a-3p; hsa-miR-144-3p; hsa-miR-451a; hsa-miR-199a-5p
Pathways (miRWalk)	WP2037 Prolactin Signaling Pathway	depleted	0.009657	0.009657	0.201992	5	hsa-miR-145-5p; hsa-miR-199a-3p; hsa-miR-144-3p; hsa-miR-451a; hsa-miR-199a-5p
Pathways (miRWalk)	WP306 Focal Adhesion	depleted	0.009657	0.009657	0.201992	5	hsa-miR-145-5p; hsa-miR-199a-3p; hsa-miR-144-3p; hsa-miR-451a; hsa-miR-199a-5p
Pathways (miRWalk)	WP437 EGF EGFR Signaling Pathway	depleted	0.009657	0.009657	0.201992	5	hsa-miR-145-5p; hsa-miR-199a-3p; hsa-miR-144-3p; hsa-miR-451a; hsa-miR-199a-5p
Pathways (miRWalk)	WP481 Insulin Signaling	depleted	0.009657	0.009657	0.201992	5	hsa-miR-145-5p; hsa-miR-199a-3p; hsa-miR-144-3p; hsa-miR-451a; hsa-miR-199a-5p
Pathways (miRWalk)	WP673 ErbB signaling pathway	depleted	0.009657	0.009657	0.201992	5	hsa-miR-145-5p; hsa-miR-199a-3p; hsa-miR-144-3p; hsa-miR-451a; hsa-miR-199a-5p
Pathways (miRWalk)	hsa04012 ErbB signaling pathway	depleted	0.009657	0.009657	0.201992	5	hsa-miR-145-5p; hsa-miR-199a-3p; hsa-miR-144-3p; hsa-miR-451a; hsa-miR-199a-5p
Pathways (miRWalk)	hsa04910 Insulin signaling pathway	depleted	0.009657	0.009657	0.201992	5	hsa-miR-145-5p; hsa-miR-199a-3p; hsa-miR-144-3p; hsa-miR-451a; hsa-miR-199a-5p
Pathways (miRWalk)	hsa04920 Adipocytokine signaling pathway	depleted	0.009657	0.009657	0.201992	5	hsa-miR-145-5p; hsa-miR-199a-3p; hsa-miR-144-3p; hsa-miR-451a; hsa-miR-199a-5p
Pathways (KEGG)	Phosphatidylinositol signaling system	enriched	0.010989	0.010989	0.57697	11	hsa-miR-381-3p; hsa-miR-365b-3p; hsa-miR-664a-3p; hsa-miR-501-5p; hsa-miR-150-5p; hsa-miR-145-3p; hsa-miR-486-5p; hsa-miR-652-5p; hsa-miR-145-5p; hsa-miR-144-3p; hsa-miR-199a-5p
Published Diseases	colon cancer downregulated	depleted	0.010989	0.010989	0.130909	4	hsa-miR-144-5p; hsa-miR-144-3p; hsa-miR-1247-5p; hsa-miR-451a
Published Diseases	lung cancer downregulated	depleted	0.010989	0.010989	0.130909	4	hsa-miR-144-5p; hsa-miR-199a-3p; hsa-miR-144-3p; hsa-miR-1247-5p
Published Diseases	renal cancer downregulated	depleted	0.010989	0.010989	0.130909	4	hsa-miR-144-5p; hsa-miR-144-3p; hsa-miR-1247-5p; hsa-miR-451a
Published Diseases	colon cancer deregulated	depleted	0.0121212	0.0121212	0.130909	7	hsa-miR-664a-3p; hsa-miR-145-5p; hsa-miR-144-5p; hsa-miR-144-3p; hsa-miR-1247-5p; hsa-miR-451a; hsa-miR-199a-5p
Published Diseases	lung cancer deregulated	depleted	0.0121212	0.0121212	0.130909	7	hsa-miR-664a-3p; hsa-miR-145-5p; hsa-miR-144-5p; hsa-miR-199a-3p; hsa-miR-144-3p; hsa-miR-1247-5p; hsa-miR-199a-5p
Pathways (KEGG)	Malaria	depleted	0.013986	0.013986	0.57697	9	hsa-miR-365b-3p; hsa-miR-486-5p; hsa-miR-652-5p; hsa-miR-145-5p; hsa-miR-144-5p; hsa-miR-199a-3p; hsa-miR-144-3p; hsa-miR-451a; hsa-miR-199a-5p
Pathways (KEGG)	Salivary secretion	enriched	0.013986	0.013986	0.57697	6	hsa-miR-381-3p; hsa-miR-664a-3p; hsa-miR-501-5p; hsa-miR-150-5p; hsa-miR-145-3p; hsa-miR-199a-3p
Pathways (KEGG)	Antigen processing and presentation	enriched	0.016317	0.016317	0.57697	7	hsa-miR-381-3p; hsa-miR-365b-3p; hsa-miR-664a-3p; hsa-miR-501-5p; hsa-miR-150-5p; hsa-miR-199a-3p; hsa-miR-199a-5p
Pathways (KEGG)	Insulin secretion	enriched	0.016317	0.016317	0.57697	7	hsa-miR-381-3p; hsa-miR-365b-3p; hsa-miR-664a-3p; hsa-miR-501-5p; hsa-miR-150-5p; hsa-miR-199a-3p; hsa-miR-199a-5p
Pathways (KEGG)	Other types of O-glycan biosynthesis	enriched	0.021978	0.021978	0.57697	3	hsa-miR-365b-3p; hsa-miR-501-5p; hsa-miR-150-5p
Pathways (KEGG)	Phototransduction	enriched	0.021978	0.021978	0.57697	3	hsa-miR-664a-3p; hsa-miR-501-5p; hsa-miR-150-5p
Gene Ontology (miRWalk)	GO0001662 behavioral fear response	depleted	0.021978	0.021978	0.430231	3	hsa-miR-199a-3p; hsa-miR-451a; hsa-miR-199a-5p
Gene Ontology (miRWalk)	GO0005518 collagen binding	depleted	0.021978	0.021978	0.430231	3	hsa-miR-199a-3p; hsa-miR-451a; hsa-miR-199a-5p
Gene Ontology (miRWalk)	GO0009791 post embryonic development	depleted	0.021978	0.021978	0.430231	3	hsa-miR-199a-3p; hsa-miR-451a; hsa-miR-199a-5p
Gene Ontology (miRWalk)	GO0019904 protein domain specific binding	depleted	0.021978	0.021978	0.430231	3	hsa-miR-199a-3p; hsa-miR-144-3p; hsa-miR-199a-5p
Gene Ontology (miRWalk)	GO0035176 social behavior	depleted	0.021978	0.021978	0.430231	3	hsa-miR-199a-3p; hsa-miR-144-3p; hsa-miR-199a-5p
Gene Ontology (miRWalk)	GO0060291 long term synaptic potentiation	depleted	0.021978	0.021978	0.430231	3	hsa-miR-199a-3p; hsa-miR-144-3p; hsa-miR-199a-5p
Gene Ontology (miRWalk)	GO0060716 labyrinthine layer blood vessel development	depleted	0.021978	0.021978	0.430231	3	hsa-miR-199a-3p; hsa-miR-451a; hsa-miR-199a-5p
Pathways (miRWalk)	P00019 Endothelin signaling pathway	depleted	0.021978	0.021978	0.29285	3	hsa-miR-199a-3p; hsa-miR-451a; hsa-miR-199a-5p
Pathways (miRWalk)	WP1434 Osteopontin Signaling	depleted	0.021978	0.021978	0.29285	3	hsa-miR-199a-3p; hsa-miR-451a; hsa-miR-199a-5p
Pathways (miRWalk)	WP2035 FSH signaling pathway	depleted	0.021978	0.021978	0.29285	3	hsa-miR-199a-3p; hsa-miR-144-3p; hsa-miR-451a
Pathways (miRWalk)	WP408 Oxidative Stress	depleted	0.021978	0.021978	0.29285	3	hsa-miR-199a-3p; hsa-miR-144-3p; hsa-miR-199a-5p
Pathways (miRWalk)	WP69 TCR Signaling Pathway	depleted	0.021978	0.021978	0.29285	3	hsa-miR-199a-3p; hsa-miR-451a; hsa-miR-199a-5p
Diseases (MNDR)	Acute t cell leukemia	enriched	0.021978	0.021978	0.333482	3	hsa-miR-664a-3p; hsa-miR-501-5p; hsa-miR-150-5p
Pathways (KEGG)	Legionellosis	enriched	0.027972	0.027972	0.57697	8	hsa-miR-381-3p; hsa-miR-365b-3p; hsa-miR-664a-3p; hsa-miR-501-5p; hsa-miR-150-5p; hsa-miR-145-5p; hsa-miR-451a; hsa-miR-199a-5p
Gene Ontology (miRWalk)	GO0005829 cytosol	depleted	0.027972	0.027972	0.430231	8	hsa-miR-501-5p; hsa-miR-150-5p; hsa-miR-145-5p; hsa-miR-199a-3p; hsa-miR-144-3p; hsa-miR-1247-5p; hsa-miR-451a; hsa-miR-199a-5p
Diseases (MNDR)	Nasopharyngeal cancer	depleted	0.027972	0.027972	0.333482	8	hsa-miR-150-5p; hsa-miR-145-3p; hsa-miR-145-5p; hsa-miR-199a-3p; hsa-miR-144-3p; hsa-miR-1247-5p; hsa-miR-451a; hsa-miR-199a-5p
Diseases (MNDR)	Prostatic neoplasms	depleted	0.027972	0.027972	0.333482	8	hsa-miR-501-5p; hsa-miR-486-5p; hsa-miR-145-5p; hsa-miR-199a-3p; hsa-miR-144-3p; hsa-miR-1247-5p; hsa-miR-451a; hsa-miR-199a-5p
Diseases (MNDR)	Lung adenocarcinoma	depleted	0.0285714	0.0285714	0.333482	13	hsa-miR-381-3p; hsa-miR-501-5p; hsa-miR-150-5p; hsa-miR-145-3p; hsa-miR-486-5p; hsa-miR-652-5p; hsa-miR-145-5p; hsa-miR-144-5p; hsa-miR-199a-3p; hsa-miR-144-3p; hsa-miR-1247-5p; hsa-miR-451a; hsa-miR-199a-5p
Pathways (KEGG)	Biosynthesis of unsaturated fatty acids	enriched	0.030303	0.030303	0.57697	5	hsa-miR-381-3p; hsa-miR-365b-3p; hsa-miR-501-5p; hsa-miR-150-5p; hsa-miR-199a-3p
Pathways (KEGG)	Spliceosome	enriched	0.030303	0.030303	0.57697	10	hsa-miR-381-3p; hsa-miR-365b-3p; hsa-miR-664a-3p; hsa-miR-501-5p; hsa-miR-150-5p; hsa-miR-145-3p; hsa-miR-486-5p; hsa-miR-145-5p; hsa-miR-199a-3p; hsa-miR-144-3p
Diseases (MNDR)	Huntington disease	depleted	0.030303	0.030303	0.333482	10	hsa-miR-381-3p; hsa-miR-150-5p; hsa-miR-486-5p; hsa-miR-145-5p; hsa-miR-144-5p; hsa-miR-199a-3p; hsa-miR-144-3p; hsa-miR-1247-5p; hsa-miR-451a; hsa-miR-199a-5p
Pathways (KEGG)	Circadian entrainment	enriched	0.0305694	0.0305694	0.57697	9	hsa-miR-381-3p; hsa-miR-365b-3p; hsa-miR-664a-3p; hsa-miR-501-5p; hsa-miR-150-5p; hsa-miR-145-3p; hsa-miR-199a-3p; hsa-miR-144-3p; hsa-miR-451a
Pathways (KEGG)	Renin secretion	enriched	0.0305694	0.0305694	0.57697	9	hsa-miR-381-3p; hsa-miR-365b-3p; hsa-miR-664a-3p; hsa-miR-501-5p; hsa-miR-150-5p; hsa-miR-145-3p; hsa-miR-145-5p; hsa-miR-199a-3p; hsa-miR-199a-5p
Diseases (MNDR)	Multiple sclerosis relapsing-remitting	depleted	0.0305694	0.0305694	0.333482	9	hsa-miR-150-5p; hsa-miR-145-3p; hsa-miR-486-5p; hsa-miR-145-5p; hsa-miR-199a-3p; hsa-miR-144-3p; hsa-miR-1247-5p; hsa-miR-451a; hsa-miR-199a-5p
Pathways (KEGG)	Chemical carcinogenesis - DNA adducts	depleted	0.0315018	0.0315018	0.57697	4	hsa-miR-145-5p; hsa-miR-199a-3p; hsa-miR-144-3p; hsa-miR-199a-5p
Diseases (miRWalk)	Carcinoma	depleted	0.0315018	0.0315018	0.351648	4	hsa-miR-145-5p; hsa-miR-199a-3p; hsa-miR-451a; hsa-miR-199a-5p
Diseases (miRWalk)	Carcinoma Hepatocellular	depleted	0.0315018	0.0315018	0.351648	4	hsa-miR-145-5p; hsa-miR-199a-3p; hsa-miR-144-3p; hsa-miR-199a-5p
Gene Ontology (miRWalk)	GO0000165 mapk cascade	depleted	0.0315018	0.0315018	0.430231	4	hsa-miR-145-5p; hsa-miR-199a-3p; hsa-miR-451a; hsa-miR-199a-5p
Gene Ontology (miRWalk)	GO0001649 osteoblast differentiation	depleted	0.0315018	0.0315018	0.430231	4	hsa-miR-145-5p; hsa-miR-199a-3p; hsa-miR-451a; hsa-miR-199a-5p
Gene Ontology (miRWalk)	GO0001658 branching involved in ureteric bud morphogenesis	depleted	0.0315018	0.0315018	0.430231	4	hsa-miR-145-5p; hsa-miR-199a-3p; hsa-miR-451a; hsa-miR-199a-5p
Gene Ontology (miRWalk)	GO0005622 intracellular	depleted	0.0315018	0.0315018	0.430231	4	hsa-miR-145-5p; hsa-miR-199a-3p; hsa-miR-451a; hsa-miR-199a-5p
Gene Ontology (miRWalk)	GO0006468 protein phosphorylation	depleted	0.0315018	0.0315018	0.430231	4	hsa-miR-145-5p; hsa-miR-144-3p; hsa-miR-451a; hsa-miR-199a-5p
Gene Ontology (miRWalk)	GO0007416 synapse assembly	depleted	0.0315018	0.0315018	0.430231	4	hsa-miR-145-5p; hsa-miR-199a-3p; hsa-miR-144-3p; hsa-miR-199a-5p
Gene Ontology (miRWalk)	GO0008543 fibroblast growth factor receptor signaling pathway	depleted	0.0315018	0.0315018	0.430231	4	hsa-miR-145-5p; hsa-miR-199a-3p; hsa-miR-144-3p; hsa-miR-451a
Gene Ontology (miRWalk)	GO0008584 male gonad development	depleted	0.0315018	0.0315018	0.430231	4	hsa-miR-145-5p; hsa-miR-199a-3p; hsa-miR-451a; hsa-miR-199a-5p
Gene Ontology (miRWalk)	GO0009790 embryo development	depleted	0.0315018	0.0315018	0.430231	4	hsa-miR-145-5p; hsa-miR-199a-3p; hsa-miR-451a; hsa-miR-199a-5p
Gene Ontology (miRWalk)	GO0016049 cell growth	depleted	0.0315018	0.0315018	0.430231	4	hsa-miR-145-5p; hsa-miR-144-3p; hsa-miR-451a; hsa-miR-199a-5p
Gene Ontology (miRWalk)	GO0018105 peptidyl serine phosphorylation	depleted	0.0315018	0.0315018	0.430231	4	hsa-miR-145-5p; hsa-miR-199a-3p; hsa-miR-144-3p; hsa-miR-451a
Gene Ontology (miRWalk)	GO0030279 negative regulation of ossification	depleted	0.0315018	0.0315018	0.430231	4	hsa-miR-145-5p; hsa-miR-144-3p; hsa-miR-451a; hsa-miR-199a-5p
Gene Ontology (miRWalk)	GO0031295 t cell costimulation	depleted	0.0315018	0.0315018	0.430231	4	hsa-miR-145-5p; hsa-miR-144-3p; hsa-miR-451a; hsa-miR-199a-5p
Gene Ontology (miRWalk)	GO0034097 response to cytokine stimulus	depleted	0.0315018	0.0315018	0.430231	4	hsa-miR-145-5p; hsa-miR-199a-3p; hsa-miR-451a; hsa-miR-199a-5p
Gene Ontology (miRWalk)	GO0043518 negative regulation of dna damage response signal transduction by p53 class mediator	depleted	0.0315018	0.0315018	0.430231	4	hsa-miR-145-5p; hsa-miR-199a-3p; hsa-miR-451a; hsa-miR-199a-5p
Gene Ontology (miRWalk)	GO0043524 negative regulation of neuron apoptotic process	depleted	0.0315018	0.0315018	0.430231	4	hsa-miR-145-5p; hsa-miR-199a-3p; hsa-miR-451a; hsa-miR-199a-5p
Gene Ontology (miRWalk)	GO0046983 protein dimerization activity	depleted	0.0315018	0.0315018	0.430231	4	hsa-miR-145-5p; hsa-miR-199a-3p; hsa-miR-144-3p; hsa-miR-199a-5p
Gene Ontology (miRWalk)	GO0048015 phosphatidylinositol mediated signaling	depleted	0.0315018	0.0315018	0.430231	4	hsa-miR-145-5p; hsa-miR-144-3p; hsa-miR-451a; hsa-miR-199a-5p
Gene Ontology (miRWalk)	GO0048709 oligodendrocyte differentiation	depleted	0.0315018	0.0315018	0.430231	4	hsa-miR-145-5p; hsa-miR-144-3p; hsa-miR-451a; hsa-miR-199a-5p
Gene Ontology (miRWalk)	GO0051412 response to corticosterone stimulus	depleted	0.0315018	0.0315018	0.430231	4	hsa-miR-145-5p; hsa-miR-199a-3p; hsa-miR-451a; hsa-miR-199a-5p
Pathways (miRWalk)	P00018 EGF receptor signaling pathway	depleted	0.0315018	0.0315018	0.29285	4	hsa-miR-145-5p; hsa-miR-199a-3p; hsa-miR-451a; hsa-miR-199a-5p
Pathways (miRWalk)	P00053 T cell activation	depleted	0.0315018	0.0315018	0.29285	4	hsa-miR-145-5p; hsa-miR-199a-3p; hsa-miR-451a; hsa-miR-199a-5p
Pathways (miRWalk)	WP185 Integrin mediated cell adhesion	depleted	0.0315018	0.0315018	0.29285	4	hsa-miR-145-5p; hsa-miR-199a-3p; hsa-miR-451a; hsa-miR-199a-5p
Pathways (miRWalk)	WP195 IL 1 signaling pathway	depleted	0.0315018	0.0315018	0.29285	4	hsa-miR-145-5p; hsa-miR-199a-3p; hsa-miR-451a; hsa-miR-199a-5p
Pathways (miRWalk)	WP23 B Cell Receptor Signaling Pathway	depleted	0.0315018	0.0315018	0.29285	4	hsa-miR-145-5p; hsa-miR-199a-3p; hsa-miR-451a; hsa-miR-199a-5p
Pathways (miRWalk)	WP244 Alpha 6 Beta 4 signaling pathway	depleted	0.0315018	0.0315018	0.29285	4	hsa-miR-145-5p; hsa-miR-199a-3p; hsa-miR-144-3p; hsa-miR-451a
Pathways (miRWalk)	WP364 IL 6 signaling pathway	depleted	0.0315018	0.0315018	0.29285	4	hsa-miR-145-5p; hsa-miR-199a-3p; hsa-miR-451a; hsa-miR-199a-5p
Pathways (miRWalk)	hsa04660 T cell receptor signaling pathway	depleted	0.0315018	0.0315018	0.29285	4	hsa-miR-145-5p; hsa-miR-199a-3p; hsa-miR-451a; hsa-miR-199a-5p
Pathways (miRWalk)	hsa04662 B cell receptor signaling pathway	depleted	0.0315018	0.0315018	0.29285	4	hsa-miR-145-5p; hsa-miR-199a-3p; hsa-miR-451a; hsa-miR-199a-5p
Pathways (miRWalk)	hsa04930 Type II diabetes mellitus	depleted	0.0315018	0.0315018	0.29285	4	hsa-miR-145-5p; hsa-miR-199a-3p; hsa-miR-144-3p; hsa-miR-199a-5p
Diseases (MNDR)	Fibromyalgia	depleted	0.0315018	0.0315018	0.333482	4	hsa-miR-145-5p; hsa-miR-199a-3p; hsa-miR-451a; hsa-miR-199a-5p
Diseases (MNDR)	Meningioma	depleted	0.0315018	0.0315018	0.333482	4	hsa-miR-145-5p; hsa-miR-199a-3p; hsa-miR-451a; hsa-miR-199a-5p
Diseases (MNDR)	Sarcoma	depleted	0.0315018	0.0315018	0.333482	4	hsa-miR-145-5p; hsa-miR-144-3p; hsa-miR-451a; hsa-miR-199a-5p
Diseases (MNDR)	Myasthenia gravis autoimmune experimental	depleted	0.043512	0.043512	0.333482	8	hsa-miR-150-5p; hsa-miR-486-5p; hsa-miR-145-5p; hsa-miR-144-5p; hsa-miR-199a-3p; hsa-miR-144-3p; hsa-miR-451a; hsa-miR-199a-5p
Cell-type specific (Cellular microRNAome)	Red blood cell specific	depleted	0.043956	0.043956	0.333333	3	hsa-miR-144-5p; hsa-miR-144-3p; hsa-miR-451a
Published Diseases	Alzheimers Disease downregulated	depleted	0.043956	0.043956	0.255704	3	hsa-miR-144-5p; hsa-miR-199a-3p; hsa-miR-144-3p
Published Diseases	sarcoidosis downregulated	depleted	0.043956	0.043956	0.255704	3	hsa-miR-144-5p; hsa-miR-199a-3p; hsa-miR-144-3p
Published Diseases	wilms tumor downregulated	depleted	0.043956	0.043956	0.255704	3	hsa-miR-144-5p; hsa-miR-144-3p; hsa-miR-1247-5p
Pathways (KEGG)	Rheumatoid arthritis	depleted	0.0473526	0.0473526	0.57697	6	hsa-miR-150-5p; hsa-miR-145-5p; hsa-miR-199a-3p; hsa-miR-144-3p; hsa-miR-451a; hsa-miR-199a-5p
Gene Ontology (miRWalk)	GO0000122 negative regulation of transcription from rna polymerase ii promoter	depleted	0.0473526	0.0473526	0.430231	6	hsa-miR-150-5p; hsa-miR-145-5p; hsa-miR-199a-3p; hsa-miR-144-3p; hsa-miR-451a; hsa-miR-199a-5p
Gene Ontology (miRWalk)	GO0000139 golgi membrane	depleted	0.0473526	0.0473526	0.430231	6	hsa-miR-150-5p; hsa-miR-145-5p; hsa-miR-199a-3p; hsa-miR-144-3p; hsa-miR-451a; hsa-miR-199a-5p
Gene Ontology (miRWalk)	GO0003700 sequence specific dna binding transcription factor activity	depleted	0.0473526	0.0473526	0.430231	6	hsa-miR-150-5p; hsa-miR-145-5p; hsa-miR-199a-3p; hsa-miR-144-3p; hsa-miR-451a; hsa-miR-199a-5p
Gene Ontology (miRWalk)	GO0006367 transcription initiation from rna polymerase ii promoter	depleted	0.0473526	0.0473526	0.430231	6	hsa-miR-150-5p; hsa-miR-145-5p; hsa-miR-199a-3p; hsa-miR-144-3p; hsa-miR-451a; hsa-miR-199a-5p
Gene Ontology (miRWalk)	GO0007596 blood coagulation	depleted	0.0473526	0.0473526	0.430231	6	hsa-miR-150-5p; hsa-miR-145-5p; hsa-miR-199a-3p; hsa-miR-144-3p; hsa-miR-451a; hsa-miR-199a-5p
Gene Ontology (miRWalk)	GO0008284 positive regulation of cell proliferation	depleted	0.0473526	0.0473526	0.430231	6	hsa-miR-150-5p; hsa-miR-145-5p; hsa-miR-199a-3p; hsa-miR-144-3p; hsa-miR-451a; hsa-miR-199a-5p
Gene Ontology (miRWalk)	GO0043066 negative regulation of apoptotic process	depleted	0.0473526	0.0473526	0.430231	6	hsa-miR-150-5p; hsa-miR-145-5p; hsa-miR-199a-3p; hsa-miR-144-3p; hsa-miR-451a; hsa-miR-199a-5p
Gene Ontology (miRWalk)	GO0043565 sequence specific dna binding	depleted	0.0473526	0.0473526	0.430231	6	hsa-miR-150-5p; hsa-miR-145-5p; hsa-miR-199a-3p; hsa-miR-144-3p; hsa-miR-451a; hsa-miR-199a-5p
Gene Ontology (miRWalk)	GO0044281 small molecule metabolic process	depleted	0.0473526	0.0473526	0.430231	6	hsa-miR-501-5p; hsa-miR-145-5p; hsa-miR-199a-3p; hsa-miR-144-3p; hsa-miR-451a; hsa-miR-199a-5p
Gene Ontology (miRWalk)	GO0046777 protein autophosphorylation	depleted	0.0473526	0.0473526	0.430231	6	hsa-miR-150-5p; hsa-miR-145-5p; hsa-miR-199a-3p; hsa-miR-144-3p; hsa-miR-451a; hsa-miR-199a-5p
Gene Ontology (miRWalk)	GO0050731 positive regulation of peptidyl tyrosine phosphorylation	depleted	0.0473526	0.0473526	0.430231	6	hsa-miR-150-5p; hsa-miR-145-5p; hsa-miR-199a-3p; hsa-miR-144-3p; hsa-miR-451a; hsa-miR-199a-5p
Pathways (miRWalk)	P00031 Inflammation mediated by chemokine and cytokine signaling pathway	depleted	0.0473526	0.0473526	0.332011	6	hsa-miR-150-5p; hsa-miR-145-5p; hsa-miR-199a-3p; hsa-miR-144-3p; hsa-miR-451a; hsa-miR-199a-5p
Pathways (miRWalk)	WP615 Senescence and Autophagy	depleted	0.0473526	0.0473526	0.332011	6	hsa-miR-150-5p; hsa-miR-145-5p; hsa-miR-199a-3p; hsa-miR-144-3p; hsa-miR-451a; hsa-miR-199a-5p
Pathways (miRWalk)	WP710 DNA damage response only ATM dependent	depleted	0.0473526	0.0473526	0.332011	6	hsa-miR-150-5p; hsa-miR-145-5p; hsa-miR-199a-3p; hsa-miR-144-3p; hsa-miR-451a; hsa-miR-199a-5p
Pathways (miRWalk)	hsa04510 Focal adhesion	depleted	0.0473526	0.0473526	0.332011	6	hsa-miR-150-5p; hsa-miR-145-5p; hsa-miR-199a-3p; hsa-miR-144-3p; hsa-miR-451a; hsa-miR-199a-5p
Pathways (miRWalk)	hsa05213 Endometrial cancer	depleted	0.0473526	0.0473526	0.332011	6	hsa-miR-150-5p; hsa-miR-145-5p; hsa-miR-199a-3p; hsa-miR-144-3p; hsa-miR-451a; hsa-miR-199a-5p
Pathways (miRWalk)	hsa05221 Acute myeloid leukemia	depleted	0.0473526	0.0473526	0.332011	6	hsa-miR-150-5p; hsa-miR-145-5p; hsa-miR-199a-3p; hsa-miR-144-3p; hsa-miR-451a; hsa-miR-199a-5p
Published Diseases	COPD deregulated	depleted	0.0473526	0.0473526	0.255704	6	hsa-miR-145-3p; hsa-miR-145-5p; hsa-miR-144-5p; hsa-miR-144-3p; hsa-miR-1247-5p; hsa-miR-199a-5p
Published Diseases	renal cancer deregulated	depleted	0.0473526	0.0473526	0.255704	6	hsa-miR-664a-3p; hsa-miR-145-5p; hsa-miR-144-5p; hsa-miR-144-3p; hsa-miR-1247-5p; hsa-miR-451a
Pathways (KEGG)	Viral protein interaction with cytokine and cytokine receptor	depleted	0.0490842	0.0490842	0.57697	4	hsa-miR-150-5p; hsa-miR-144-3p; hsa-miR-451a; hsa-miR-199a-5p
Diseases (MNDR)	Colon cancer	depleted	0.0490842	0.0490842	0.333482	11	hsa-miR-381-3p; hsa-miR-150-5p; hsa-miR-145-3p; hsa-miR-486-5p; hsa-miR-652-5p; hsa-miR-145-5p; hsa-miR-144-5p; hsa-miR-144-3p; hsa-miR-1247-5p; hsa-miR-451a; hsa-miR-199a-5p
