## Supplementary material for "Integrated Multi-Omics Analyses of Synaptosomes Revealed Synapse-Centered Novel Targets in Alzheimer’s Disease": SI Table 10

### Sheet: AD_vs_Control_Mass_spec_Complet
protein	logFC	AveExpr	t	pValue	adjPvalue	B	significant	mean_A	mean_B	ngood_A	ngood_B	entrezgene	name	symbol	alias	taxid	HGNC
A0A024R571	-0.860089	23.9576	-3.83479	0.0011078	0.0594301	-0.724097	FALSE	24.3624	23.5023	9	8	10938	EH domain containing 1	EHD1	H-PAST, HPAST1, PAST, PAST1	9606	HGNC:3242
A0A087WT44	0.451729	24.4372	2.76519	0.0112606	0.167625	-2.8798	FALSE	24.2113	24.663	10	10	3163	heme oxygenase 2	HMOX2	HO-2	9606	HGNC:5014
A0A087WTL4	1.00876	25.2526	2.88217	0.00950699	0.163592	-2.65475	FALSE	24.7779	25.7867	9	8	23786	BCL2 like 13	BCL2L13	BCL-RAMBO, Bcl2-L-13, MIL1	9606	HGNC:17164
A0A087WVQ6	-0.469289	26.8174	-2.1839	0.0398611	0.257825	-3.98529	FALSE	27.0521	26.5828	10	10	1213	clathrin heavy chain	CLTC	CHC, CHC17, CLH-17, CLTCL2, Hc	9606	HGNC:2092
A0A0A0MRA8	0.47851	26.8486	2.20236	0.0383628	0.253424	-3.95248	FALSE	26.6093	27.0878	10	10	23136	erythrocyte membrane protein band 4.1 like 3	EPB41L3	4.1B, DAL-1, DAL1	9606	HGNC:3380
A0A0D9SGF6	0.328458	27.8799	2.68429	0.0135127	0.170903	-3.04167	FALSE	27.7156	28.0441	10	10	6709	spectrin alpha, non-erythrocytic 1	SPTAN1	DEE5, EIEE5, NEAS, SPTA2	9606	HGNC:11273
A0A1B0GV68	-0.641168	22.6975	-2.36359	0.0282748	0.229419	-3.63519	FALSE	22.9825	22.3413	10	8	10160	FERM, ARH/RhoGEF and pleckstrin domain protein 1	FARP1	CDEP, FARP1-IT1, GLCC1, PLEKHC2, PPP1R75	9606	HGNC:3591
A0A286YF37	-0.618245	24.1202	-3.94651	0.000681924	0.0518263	-0.339481	FALSE	24.4293	23.8111	10	10	26232	F-box protein 2	FBXO2	FBG1, FBX2, Fbs1, NFB42, OCP1	9606	HGNC:13581
A0A2R8Y5S7	1.60612	22.8069	3.04983	0.00656064	0.139146	-2.32442	FALSE	22.0511	23.6572	9	8	5962	radixin	RDX	DFNB24	9606	HGNC:9944
A0A2R8YGX3	0.377433	24.2093	2.29967	0.0312797	0.231928	-3.77683	FALSE	24.0206	24.398	10	10	7171	tropomyosin 4	TPM4	HEL-S-108	9606	HGNC:12013
A0A2U3TZH3	-1.1867	24.86	-3.11066	0.00526908	0.127912	-2.17611	FALSE	25.4221	24.2354	10	9	1917	eukaryotic translation elongation factor 1 alpha 2	EEF1A2	DEE33, EEF1AL, EF-1-alpha-2, EF1A, EIEE33	9606	HGNC:3192
A0A3B3ITM0	-0.374065	24.6173	-2.1065	0.0472975	0.285664	-4.10528	FALSE	24.8142	24.4401	9	10	2770	G protein subunit alpha i1	GNAI1	Gi, HG1B, NEDHISB	9606	HGNC:4384
A0A494C1B4	0.567071	24.0406	2.17544	0.0405648	0.258707	-4.00025	FALSE	23.7571	24.3242	10	10	5803	protein tyrosine phosphatase receptor type Z1	PTPRZ1	HPTPZ, HPTPzeta, PTP-ZETA, PTP18, PTPRZ	9606	HGNC:9685
A0A7I2V3H3	-0.726538	26.6889	-2.18508	0.0397632	0.257825	-3.98318	FALSE	27.0521	26.3256	10	10	1915	eukaryotic translation elongation factor 1 alpha 1	EEF1A1	CCS-3, CCS3, EE1A1, EEF-1, EEF1A	9606	HGNC:3189
A0A7I2V4N2	3.19631	22.1686	3.05412	0.0154716	0.176377	-2.7881	FALSE	21.1031	24.2994	4	2	4841	non-POU domain containing octamer binding	NONO	MRXS34, NMT55, NRB54, P54, P54NRB	9606	HGNC:7871
A0A7I2V4Y9	0.548451	24.5947	2.13743	0.0438697	0.274035	-4.06708	FALSE	24.3205	24.8689	10	10	10540	dynactin subunit 2	DCTN2	DCTN50, DYNAMITIN, HEL-S-77, RBP50	9606	HGNC:2712
A0A804HKE7	0.833755	24.2626	2.87715	0.00872451	0.156015	-2.65224	FALSE	23.8458	24.6795	10	10	4134	microtubule associated protein 4	MAP4	NA	9606	HGNC:6862
A0A804HKU2	-0.503698	23.8047	-2.23014	0.0362049	0.244584	-3.90281	FALSE	24.0565	23.5528	10	10	3295	hydroxysteroid 17-beta dehydrogenase 4	HSD17B4	DBP, MFE-2, MFP-2, MPF-2, PRLTS1	9606	HGNC:5213
A0A8I5QJ96	-0.466692	24.8545	-2.58375	0.016905	0.185751	-3.23958	FALSE	25.0879	24.6212	10	10	5604	mitogen-activated protein kinase kinase 1	MAP2K1	CFC3, MAPKK1, MEK1, MEL, MKK1	9606	HGNC:6840
A6PVN5	-0.927275	23.8423	-2.18536	0.0492227	0.295336	-3.80972	FALSE	24.1205	23.1932	7	3	5524	protein phosphatase 2 phosphatase activator	PTPA	PP2A, PPP2R4, PR53	9606	HGNC:9308
B1AKZ5	-0.467461	26.2193	-2.20759	0.0379477	0.252615	-3.94316	FALSE	26.4531	25.9856	10	10	8682	proliferation and apoptosis adaptor protein 15	PEA15	HMAT1, HUMMAT1H, MAT1, MAT1H, PEA-15	9606	HGNC:8822
B1APG1	-0.387974	23.5087	-2.3769	0.0274959	0.225912	-3.61101	FALSE	23.6811	23.2932	10	8	5567	protein kinase cAMP-activated catalytic subunit beta	PRKACB	CAFD2, PKA C-beta, PKACB	9606	HGNC:9381
B7Z2T4	0.58975	22.9355	2.28207	0.0355501	0.241953	-3.73913	FALSE	22.6996	23.2894	9	6	1740	discs large MAGUK scaffold protein 2	DLG2	PPP1R58, PSD-93, PSD93, chapsyn-110	9606	HGNC:2901
B7Z9X4	-0.535485	24.9694	-3.3716	0.00273791	0.0998789	-1.60735	FALSE	25.2371	24.7016	10	10	65009	NDRG family member 4	NDRG4	BDM1, SMAP-8, SMAP8	9606	HGNC:14466
B8ZZP4	-1.1386	23.6592	-4.09972	0.000603919	0.0518263	-0.175646	FALSE	24.262	23.1234	8	9	9805	secernin 1	SCRN1	SES1	9606	HGNC:22192
C9JEU5	-1.52497	23.6664	-3.75231	0.00211712	0.0829114	-1.20715	FALSE	24.4289	22.9039	6	6	2266	fibrinogen gamma chain	FGG	NA	9606	HGNC:3694
D6R938	0.538832	24.4667	2.29597	0.0320153	0.233411	-3.77138	FALSE	24.1831	24.722	9	10	817	calcium/calmodulin dependent protein kinase II delta	CAMK2D	CAMKD	9606	HGNC:1462
D6RAF8	0.664656	22.8205	2.38067	0.0291649	0.229419	-3.58048	FALSE	22.466	23.1306	7	8	3184	heterogeneous nuclear ribonucleoprotein D	HNRNPD	AUF1, AUF1A, HNRPD, P37, hnRNPD0	9606	HGNC:5036
E7ERH2	0.514545	25.6181	2.79456	0.0105348	0.167625	-2.8205	FALSE	25.3609	25.8754	10	10	6500	S-phase kinase associated protein 1	SKP1	EMC19, OCP-II, OCP2, SKP1A, TCEB1L	9606	HGNC:10899
E7ES33	0.365486	27.4133	2.26252	0.0338291	0.239164	-3.84443	FALSE	27.2305	27.596	10	10	989	septin 7	SEPTIN7	CDC10, CDC3, NBLA02942, SEPT7, SEPT7A	9606	HGNC:1717
E9PF18	0.465931	24.5414	2.28525	0.0322476	0.233411	-3.80315	FALSE	24.3085	24.7744	10	10	3033	hydroxyacyl-CoA dehydrogenase	HADH	HAD, HADH1, HADHSC, HCDH, HHF4	9606	HGNC:4799
E9PFH7	0.55468	23.3778	2.22955	0.040351	0.258707	-3.80276	FALSE	23.0213	23.5759	5	9	23162	mitogen-activated protein kinase 8 interacting protein 3	MAPK8IP3	JIP-3, JIP3, JSAP1, NEDBA, SYD2	9606	HGNC:6884
E9PN89	0.940151	23.7341	3.38497	0.00308904	0.108354	-1.64913	FALSE	23.2363	24.1765	8	9	3312	heat shock protein family A (Hsp70) member 8	HSPA8	HEL-33, HEL-S-72p, HSC54, HSC70, HSC71	9606	HGNC:5241
F2Z2Y4	-0.888282	25.3425	-4.00887	0.000585619	0.0518263	-0.200103	FALSE	25.7867	24.8984	10	10	8566	pyridoxal kinase	PDXK	C21orf124, C21orf97, HEL-S-1a, HMSN6C, PKH	9606	HGNC:8819
F5H3S6	0.313338	24.5492	2.2745	0.0334857	0.238586	-3.81008	FALSE	24.4007	24.7141	10	9	146691	target of myb1 like 2 membrane trafficking protein	TOM1L2	NA	9606	HGNC:11984
F5H7S3	0.450564	25.3715	2.38804	0.0259068	0.225912	-3.61343	FALSE	25.1462	25.5967	10	10	7168	tropomyosin 1	TPM1	C15orf13, CMD1Y, CMH3, HEL-S-265, HTM-alpha	9606	HGNC:12010
F6U1T9	1.93387	23.3606	2.46506	0.0386249	0.253424	-3.48518	FALSE	22.3937	24.3276	3	3	5534	protein phosphatase 3 regulatory subunit B, alpha	PPP3R1	CALNB1, CNB, CNB1	9606	HGNC:9317
F8VVT9	-0.909301	21.6546	-2.71381	0.014684	0.173621	-2.98385	FALSE	22.1395	21.2302	7	8	116986	ArfGAP with GTPase domain, ankyrin repeat and PH domain 2	AGAP2	CENTG1, GGAP2, PIKE	9606	HGNC:16921
F8WAD8	0.449594	23.763	2.37148	0.029004	0.229419	-3.60648	FALSE	23.5382	23.9878	8	8	53616	ADAM metallopeptidase domain 22	ADAM22	ADAM 22, DEE61, EIEE61, MDC2	9606	HGNC:201
F8WD96	0.507397	24.8335	2.44863	0.0227305	0.218213	-3.4994	FALSE	24.5798	25.0872	10	10	1509	cathepsin D	CTSD	CLN10, CPSD, HEL-S-130P	9606	HGNC:2529
H0Y7Q2	-1.29596	21.1303	-2.51898	0.0235091	0.220072	-3.29591	FALSE	21.5291	20.2331	9	4	55610	VPS50 subunit of EARP/GARPII complex	VPS50	CCDC132, NEDMSC, VPS54L	9606	HGNC:25956
H0Y8A0	1.07311	25.212	2.14594	0.0431086	0.271138	-4.05216	FALSE	24.6755	25.7486	10	10	4340	myelin oligodendrocyte glycoprotein	MOG	BTN6, BTNL11, MOGIG2, NRCLP7	9606	HGNC:7197
H0YK49	-0.721717	23.973	-3.54385	0.00202399	0.0829114	-1.28837	FALSE	24.3739	23.6522	8	10	2108	electron transfer flavoprotein subunit alpha	ETFA	EMA, GA2, MADD	9606	HGNC:3481
H3BV16	-0.839951	23.0921	-2.80368	0.0126821	0.167625	-2.82295	FALSE	23.4521	22.6121	8	6	4716	NADH:ubiquinone oxidoreductase subunit B10	NDUFB10	MC1DN35, PDSW	9606	HGNC:7696
I3L3Q7	0.557578	25.0633	2.52112	0.0194063	0.201119	-3.36093	FALSE	24.7845	25.3421	10	10	708	complement C1q binding protein	C1QBP	COXPD33, GC1QBP, HABP1, SF2AP32, SF2p32	9606	HGNC:1243
M0R2K9	0.657282	24.7003	2.81534	0.0106511	0.167625	-2.7786	FALSE	24.4081	25.0654	10	8	23770	FKBP prolyl isomerase 8	FKBP8	FKBP38, FKBPr38	9606	HGNC:3724
O00264	0.832751	26.5247	3.82889	0.00090827	0.0552228	-0.601679	FALSE	26.1083	26.9411	10	10	10857	progesterone receptor membrane component 1	PGRMC1	Dap1, HPR6.6, IZA, MPR	9606	HGNC:16090
O15240	1.16501	23.0677	2.94315	0.0113348	0.167625	-2.6305	FALSE	22.3263	23.4914	4	7	7425	VGF nerve growth factor inducible	VGF	SCG7, SgVII	9606	HGNC:12684
O43236	1.1367	23.5963	2.32927	0.0298522	0.230722	-3.71095	FALSE	22.998	24.1347	9	10	5414	septin 4	SEPTIN4	ARTS, BRADEION, C17orf47, CE5B3, H5	9606	HGNC:9165
O43301	0.484258	26.2159	2.89635	0.0083485	0.156015	-2.61284	FALSE	25.9738	26.458	10	10	259217	heat shock protein family A (Hsp70) member 12A	HSPA12A	NA	9606	HGNC:19022
O43678	-0.830853	24.1026	-2.44008	0.025853	0.225912	-3.46602	FALSE	24.6011	23.7702	6	9	4695	NADH:ubiquinone oxidoreductase subunit A2	NDUFA2	B8, CD14, CIB8, MC1DN13	9606	HGNC:7685
O75061	0.460895	24.8646	2.64573	0.0147298	0.173621	-3.118	FALSE	24.6341	25.095	10	10	9829	DnaJ heat shock protein family (Hsp40) member C6	DNAJC6	DJC6, PARK19	9606	HGNC:15469
O75083	-0.744209	24.904	-3.23651	0.00377444	0.118453	-1.89833	FALSE	25.2761	24.5319	10	10	9948	WD repeat domain 1	WDR1	AIP1, HEL-S-52, NORI-1, PFITS	9606	HGNC:12754
O75340	0.63716	23.2684	2.41723	0.0270827	0.225912	-3.51661	FALSE	22.9285	23.5657	7	8	10016	programmed cell death 6	PDCD6	ALG-2, ALG2, PEF1B	9606	HGNC:8765
O75899	0.579701	21.2747	2.39943	0.0273875	0.225912	-3.55693	FALSE	20.9848	21.5645	8	8	9568	gamma-aminobutyric acid type B receptor subunit 2	GABBR2	DEE59, EIEE59, GABABR2, GPR51, GPRC3B	9606	HGNC:4507
O76070	0.297371	25.66	2.45039	0.0226442	0.218213	-3.49607	FALSE	25.5114	25.8087	10	10	6623	synuclein gamma	SNCG	BCSG1, SR	9606	HGNC:11141
P00338	0.405182	25.485	2.37175	0.0268283	0.225912	-3.64382	FALSE	25.2824	25.6876	10	10	3939	lactate dehydrogenase A	LDHA	GSD11, HEL-S-133P, LDHM, PIG19	9606	HGNC:6535
P00558	-0.649528	24.7737	-2.20834	0.0378887	0.252615	-3.94183	FALSE	25.0985	24.4489	10	10	5230	phosphoglycerate kinase 1	PGK1	HEL-S-68p, MIG10, PGKA	9606	HGNC:8896
P02675	-1.21599	23.6646	-3.05665	0.0119687	0.167625	-2.61902	FALSE	23.9686	22.7527	6	2	2244	fibrinogen beta chain	FGB	HEL-S-78p	9606	HGNC:3662
P02787	1.25361	23.5561	2.33904	0.0470722	0.285664	-3.63731	FALSE	22.5114	23.765	1	5	7018	transferrin	TF	HEL-S-71p, PRO1557, PRO2086, TFQTL1	9606	HGNC:11740
P04350	0.5822	29.9015	3.20907	0.00402735	0.118453	-1.95698	FALSE	29.6104	30.1926	10	10	10382	tubulin beta 4A class IVa	TUBB4A	DYT4, TUBB4, beta-5	9606	HGNC:20774
P04792	-0.707983	25.524	-2.31375	0.0303598	0.230952	-3.75103	FALSE	25.878	25.17	10	10	3315	heat shock protein family B (small) member 1	HSPB1	CMT2F, HEL-S-102, HMN2B, HS.76067, HSP27	9606	HGNC:5246
P05387	1.05002	23.2338	2.46461	0.0296254	0.230722	-3.42529	FALSE	22.7088	23.7588	5	5	6181	ribosomal protein lateral stalk subunit P2	RPLP2	D11S2243E, LP2, P2, RPP2	9606	HGNC:10377
P06733	0.374145	28.0228	2.30733	0.0307761	0.231244	-3.76281	FALSE	27.8358	28.2099	10	10	2023	enolase 1	ENO1	ENO1L1, HEL-S-17, MPB1, NNE, PPH	9606	HGNC:3350
P06744	-3.07926	25.5343	-4.58721	0.000157815	0.0359819	1.01462	TRUE	26.9929	23.9136	10	9	2821	glucose-6-phosphate isomerase	GPI	AMF, GNPI, NLK, PGI, PHI	9606	HGNC:4458
P07195	0.681457	25.2933	3.85944	0.000843176	0.0552228	-0.533679	FALSE	24.9525	25.634	10	10	3945	lactate dehydrogenase B	LDHB	HEL-S-281, LDH-B, LDH-H, LDHBD, TRG-5	9606	HGNC:6541
P07197	1.09538	28.5701	2.41551	0.0244192	0.224953	-3.56194	FALSE	28.0224	29.1178	10	10	4741	neurofilament medium chain	NEFM	NEF3, NF-M, NFM	9606	HGNC:7734
P07737	-0.477438	23.8847	-2.6903	0.0144415	0.173621	-3.02458	FALSE	24.1094	23.6319	9	8	5216	profilin 1	PFN1	ALS18	9606	HGNC:8881
P09936	-1.05271	27.0125	-2.75679	0.0114765	0.167625	-2.8967	FALSE	27.5389	26.4862	10	10	7345	ubiquitin C-terminal hydrolase L1	UCHL1	HEL-117, HEL-S-53, NDGOA, PARK5, PGP 9.5	9606	HGNC:12513
P0DP25	0.565929	26.0601	2.34307	0.0285245	0.229419	-3.69703	FALSE	25.7772	26.3431	10	10	801	calmodulin 1	CALM1	CALML2, CAM2, CAM3, CAMB, CAMC	9606	HGNC:1442
P0DPI2	-1.12356	24.8517	-3.5131	0.00205521	0.0829114	-1.32511	FALSE	25.3839	24.2604	10	9	8209	glutamine amidotransferase class 1 domain containing 3	GATD3	C21orf33, ES1, GATD3A, GT335, HES1	9606	HGNC:1273
P11216	-0.275778	25.5243	-2.10285	0.0470846	0.285664	-4.1272	FALSE	25.6622	25.3864	10	10	5834	glycogen phosphorylase B	PYGB	GPBB	9606	HGNC:9723
P11217	-1.10338	23.5536	-4.77599	8.96e-05	0.027253	1.51987	TRUE	24.1053	23.0019	10	10	5837	glycogen phosphorylase, muscle associated	PYGM	GSD5	9606	HGNC:9726
P11274	0.818922	22.7038	2.77687	0.0166242	0.184894	-2.91688	FALSE	22.1305	22.9495	3	7	613	BCR activator of RhoGEF and GTPase	BCR	ALL, BCR1, CML, D22S11, D22S662	9606	HGNC:1014
P13639	-0.723521	23.6192	-4.18814	0.000377734	0.0492134	0.201587	TRUE	23.981	23.2575	10	10	1938	eukaryotic translation elongation factor 2	EEF2	EEF-2, EF-2, EF2, SCA26	9606	HGNC:3214
P16403	1.13828	24.1347	4.12317	0.000522376	0.0518263	-0.0603063	FALSE	23.6288	24.7671	10	8	3006	H1.2 linker histone, cluster member	H1-2	H1.2, H1C, H1F2, H1s-1, HIST1H1C	9606	HGNC:4716
P17612	-0.585137	23.5214	-3.07714	0.00646211	0.139146	-2.28637	FALSE	23.814	23.2288	8	8	5566	protein kinase cAMP-activated catalytic subunit alpha	PRKACA	CAFD1, PKACA, PPNAD4	9606	HGNC:9380
P18669	-0.902747	26.8249	-3.79427	0.000988077	0.0563204	-0.678666	FALSE	27.2763	26.3735	10	10	5223	phosphoglycerate mutase 1	PGAM1	HEL-S-35, PGAM-B, PGAMA	9606	HGNC:8888
P21283	0.506367	24.8939	2.24046	0.0354313	0.241953	-3.88425	FALSE	24.6407	25.1471	10	10	528	ATPase H+ transporting V1 subunit C1	ATP6V1C1	ATP6C, ATP6D, VATC, Vma5	9606	HGNC:856
P22314	-0.573638	25.2333	-2.73764	0.0119842	0.167625	-2.93517	FALSE	25.5202	24.9465	10	10	7317	ubiquitin like modifier activating enzyme 1	UBA1	A1S9, A1S9T, A1ST, AMCX1, CFAP124	9606	HGNC:12469
P26373	0.992855	22.6446	2.76303	0.011958	0.167625	-2.88118	FALSE	22.2033	23.1962	10	8	6137	ribosomal protein L13	RPL13	BBC1, D16S444E, D16S44E, L13, SEMDIST	9606	HGNC:10303
P29966	0.539868	25.3308	2.71338	0.0126578	0.167625	-2.98372	FALSE	25.0608	25.6007	10	10	4082	myristoylated alanine rich protein kinase C substrate	MARCKS	80K-L, MACS, PKCSL, PRKCSL	9606	HGNC:6759
P30084	-0.597519	23.6433	-3.12439	0.0053162	0.127912	-2.15847	FALSE	23.9752	23.3777	8	10	1892	enoyl-CoA hydratase, short chain 1	ECHS1	ECHS1D, SCEH, mECH, mECH1	9606	HGNC:3151
P30153	-0.843853	25.7686	-2.87844	0.00869873	0.156015	-2.6496	FALSE	26.1906	25.3467	10	10	5518	protein phosphatase 2 scaffold subunit Aalpha	PPP2R1A	MRD36, PP2A-Aalpha, PP2AA, PP2AAALPHA, PR65A	9606	HGNC:9302
P31689	-2.14023	21.357	-2.72717	0.0211019	0.211483	-3.06435	FALSE	22.1596	20.0194	5	3	3301	DnaJ heat shock protein family (Hsp40) member A1	DNAJA1	DJ-2, DjA1, HDJ2, HSDJ, HSJ-2	9606	HGNC:5229
P31930	-2.14386	22.9584	-3.86876	0.0079933	0.155104	-2.57279	FALSE	23.4944	21.3505	3	1	7384	ubiquinol-cytochrome c reductase core protein 1	UQCRC1	D3S3191, PKNPY, QCR1, UQCR1	9606	HGNC:12585
P31939	-0.862492	23.3208	-3.1942	0.00475054	0.127912	-2.03002	FALSE	23.6759	22.8134	10	7	471	5-aminoimidazole-4-carboxamide ribonucleotide formyltransferase/IMP cyclohydrolase	ATIC	AICAR, AICARFT, HEL-S-70p, IMPCHASE, PURH	9606	HGNC:794
P32119	-0.860839	24.3125	-2.72603	0.0123021	0.167625	-2.95842	FALSE	24.743	23.8821	10	10	7001	peroxiredoxin 2	PRDX2	HEL-S-2a, NKEF-B, NKEFB, PRP, PRX2	9606	HGNC:9353
P34932	0.39924	24.0544	2.77527	0.0110062	0.167625	-2.85948	FALSE	23.8548	24.2541	10	10	3308	heat shock protein family A (Hsp70) member 4	HSPA4	APG-2, HEL-S-5a, HS24/P52, HSPH2, RY	9606	HGNC:5237
P35612	0.460056	24.8378	2.3324	0.0291805	0.229419	-3.71673	FALSE	24.6078	25.0678	10	10	119	adducin 2	ADD2	ADDB	9606	HGNC:244
P46821	0.80877	26.7406	5.74119	8.78e-06	0.0080049	3.63974	TRUE	26.3362	27.145	10	10	4131	microtubule associated protein 1B	MAP1B	DFNA83, FUTSCH, MAP5, PPP1R102, PVNH9	9606	HGNC:6836
P48047	-0.814079	25.2442	-3.65791	0.00137544	0.0660212	-0.980726	FALSE	25.6513	24.8372	10	10	539	ATP synthase peripheral stalk subunit OSCP	ATP5PO	ATP5O, ATPO, HMC08D05, OSCP	9606	HGNC:850
P49327	-0.7739	24.0439	-2.85393	0.00920108	0.161373	-2.69976	FALSE	24.4308	23.6569	10	10	2194	fatty acid synthase	FASN	FAS, OA-519, SDR27X1	9606	HGNC:3594
P50502	0.806027	23.634	3.1084	0.00551307	0.128921	-2.19107	FALSE	23.1862	23.9923	8	10	6767	ST13 Hsp70 interacting protein	ST13	AAG2, FAM10A1, FAM10A4, HIP, HOP	9606	HGNC:11343
P51572	0.324434	24.0769	2.27705	0.0333077	0.238586	-3.80549	FALSE	23.9232	24.2477	10	9	10134	B cell receptor associated protein 31	BCAP31	6C6-AG, BAP31, CDM, DDCH, DXS1357E	9606	HGNC:16695
P53396	-0.956785	23.4393	-3.18537	0.0048456	0.127912	-2.05338	FALSE	23.9458	22.989	8	9	47	ATP citrate lyase	ACLY	ACL, ATPCL, CLATP	9606	HGNC:115
P54652	1.20755	23.7766	2.4138	0.0254403	0.225912	-3.54362	FALSE	23.2399	24.4475	10	8	3306	heat shock protein family A (Hsp70) member 2	HSPA2	HSP70-2, HSP70-3	9606	HGNC:5235
P55060	-0.546481	22.7822	-2.66437	0.0148491	0.173621	-3.07246	FALSE	23.0251	22.4786	10	8	1434	chromosome segregation 1 like	CSE1L	CAS, CSE1, XPO2	9606	HGNC:2431
P60174	-0.666261	24.5191	-2.30492	0.0309339	0.231244	-3.76723	FALSE	24.8522	24.186	10	10	7167	triosephosphate isomerase 1	TPI1	HEL-S-49, TIM, TPI, TPID	9606	HGNC:12009
P60880	0.616851	27.1611	4.25267	0.000322529	0.0490244	0.3464	TRUE	26.8527	27.4695	10	10	6616	synaptosome associated protein 25	SNAP25	CMS18, RIC-4, RIC4, SEC9, SNAP	9606	HGNC:11132
P61758	0.551698	24.4634	2.7419	0.0133509	0.170903	-2.9294	FALSE	24.1875	24.7392	8	8	7411	VHL binding protein 1	VBP1	HIBBJ46, PFD3, PFDN3, VBP-1	9606	HGNC:12662
P61981	-1.05438	28.426	-3.26186	0.0035545	0.115775	-1.84399	FALSE	28.9532	27.8988	10	10	7532	tyrosine 3-monooxygenase/tryptophan 5-monooxygenase activation protein gamma	YWHAG	14-3-3GAMMA, DEE56, EIEE56, PPP1R170	9606	HGNC:12852
P62258	-1.08154	26.864	-3.20431	0.00407283	0.118453	-1.96714	FALSE	27.4047	26.3232	10	10	7531	tyrosine 3-monooxygenase/tryptophan 5-monooxygenase activation protein epsilon	YWHAE	14-3-3E, HEL2, KCIP-1, MDCR, MDS	9606	HGNC:12851
P62328	0.444713	28.2139	3.04381	0.00593473	0.135312	-2.30667	FALSE	27.9915	28.4362	10	10	7114	thymosin beta 4 X-linked	TMSB4X	FX, PTMB4, TB4X, TMSB4	9606	HGNC:11881
P62745	0.711399	23.8259	2.78817	0.0116789	0.167625	-2.82974	FALSE	23.533	24.2444	10	7	388	ras homolog family member B	RHOB	ARH6, ARHB, MST081, MSTP081, RHOH6	9606	HGNC:668
P62760	0.501228	25.9087	2.39851	0.0253305	0.225912	-3.59385	FALSE	25.6581	26.1593	10	10	7447	visinin like 1	VSNL1	HLP3, HPCAL3, HUVISL1, VILIP, VILIP-1	9606	HGNC:12722
P62937	-0.929574	26.7279	-2.91879	0.00792838	0.155104	-2.56663	FALSE	27.1927	26.2631	10	10	5478	peptidylprolyl isomerase A	PPIA	CYPA, CYPH, HEL-S-69p	9606	HGNC:9253
P68371	0.565309	30.2792	2.51569	0.0196386	0.201175	-3.37138	FALSE	29.9966	30.5619	10	10	10383	tubulin beta 4B class IVb	TUBB4B	Beta2, LCAEOD, TUBB2, TUBB2C	9606	HGNC:20771
P78357	0.782606	24.6794	2.45195	0.0225675	0.218213	-3.49311	FALSE	24.2881	25.0707	10	10	8506	contactin associated protein 1	CNTNAP1	CASPR, CHN3, CNTNAP, NRXN4, P190	9606	HGNC:8011
P78559	0.518801	25.9675	3.19572	0.00415624	0.118453	-1.98546	FALSE	25.7081	26.2269	10	10	4130	microtubule associated protein 1A	MAP1A	MAP1L, MTAP1A	9606	HGNC:6835
P84077	0.395263	25.9097	2.24732	0.0349258	0.241953	-3.87189	FALSE	25.7121	26.1074	10	10	375	ADP ribosylation factor 1	ARF1	PVNH8	9606	HGNC:652
Q00577	-0.587323	24.994	-2.56961	0.0174419	0.187141	-3.26711	FALSE	25.2877	24.7003	10	10	5813	purine rich element binding protein A	PURA	MRD31, NEDRIHF, PUR-ALPHA, PUR1, PURALPHA	9606	HGNC:9701
Q02156	0.571789	24.2791	2.74184	0.0125296	0.167625	-2.92602	FALSE	23.9932	24.565	9	9	5581	protein kinase C epsilon	PRKCE	PKCE, nPKC-epsilon	9606	HGNC:9401
Q02952	0.426122	24.9938	2.2576	0.0341809	0.239792	-3.85334	FALSE	24.7807	25.2068	10	10	9590	A-kinase anchoring protein 12	AKAP12	AKAP250, SSeCKS	9606	HGNC:370
Q04917	-0.882758	26.5136	-2.95814	0.00724027	0.146736	-2.48527	FALSE	26.955	26.0722	10	10	7533	tyrosine 3-monooxygenase/tryptophan 5-monooxygenase activation protein eta	YWHAH	YWHA1	9606	HGNC:12853
Q13554	0.632107	26.2697	2.56143	0.0177596	0.188334	-3.283	FALSE	25.9537	26.5858	10	10	816	calcium/calmodulin dependent protein kinase II beta	CAMK2B	CAM2, CAMK2, CAMKB, CaMKIIbeta, MRD54	9606	HGNC:1461
Q13875	2.67481	22.5049	2.36829	0.0449594	0.278932	-3.60434	FALSE	21.1675	23.8423	3	3	4336	myelin associated oligodendrocyte basic protein	MOBP	NA	9606	HGNC:7189
Q13885	0.463924	31.2637	2.45147	0.0225908	0.218213	-3.49401	FALSE	31.0317	31.4957	10	10	7280	tubulin beta 2A class IIa	TUBB2A	CDCBM5, TUBB, TUBB2	9606	HGNC:12412
Q14008	0.355721	22.9737	2.44541	0.023319	0.220072	-3.49642	FALSE	22.7864	23.1422	9	10	9793	cytoskeleton associated protein 5	CKAP5	CHTOG, MSPS, TOG, TOGp, ch-TOG	9606	HGNC:28959
Q14847	0.724025	23.206	2.44013	0.0251839	0.225912	-3.4843	FALSE	22.844	23.568	8	8	3927	LIM and SH3 protein 1	LASP1	Lasp-1, MLN50	9606	HGNC:6513
Q14982	-0.746025	25.8432	-2.12987	0.0457197	0.281732	-4.04717	FALSE	26.2576	25.5116	8	10	4978	opioid binding protein/cell adhesion molecule like	OPCML	IGLON1, OBCAM, OPCM	9606	HGNC:8143
Q14CZ8	-0.744262	24.4079	-2.99079	0.00671318	0.139146	-2.41744	FALSE	24.78	24.0357	10	10	220296	hepatic and glial cell adhesion molecule	HEPACAM	GlialCAM, HEPN1, MLC2A, MLC2B	9606	HGNC:26361
Q16352	1.01639	27.5939	2.65173	0.0145339	0.173621	-3.10616	FALSE	27.0857	28.1021	10	10	9118	internexin neuronal intermediate filament protein alpha	INA	NEF5, NF-66, NF66, TXBP-1	9606	HGNC:6057
Q3ZCQ8	4.13672	20.6093	4.28602	0.000869797	0.0552228	-0.45048	FALSE	19.105	23.2417	7	4	92609	translocase of inner mitochondrial membrane 50	TIMM50	MGCA9, TIM50, TIM50L	9606	HGNC:23656
Q4J6C6	-0.519595	23.521	-2.17974	0.0427147	0.270526	-3.93295	FALSE	23.7483	23.2287	9	7	9581	prolyl endopeptidase like	PREPL	CMS22	9606	HGNC:30228
Q53GQ0	0.708978	24.3262	2.82542	0.0111622	0.167625	-2.77143	FALSE	23.9717	24.6807	8	8	51144	hydroxysteroid 17-beta dehydrogenase 12	HSD17B12	KAR, SDR12C1	9606	HGNC:18646
Q6UWR7	2.45287	23.4903	3.79004	0.00347528	0.115775	-1.67658	FALSE	21.6507	24.1035	2	6	133121	ectonucleotide pyrophosphatase/phosphodiesterase 6	ENPP6	NPP6	9606	HGNC:23409
Q6YN16	-0.467499	23.1768	-2.71021	0.0130721	0.170311	-2.98756	FALSE	23.3982	22.9307	10	9	84263	hydroxysteroid dehydrogenase like 2	HSDL2	C9orf99, SDR13C1	9606	HGNC:18572
Q7L099	0.408747	24.4134	2.53396	0.0188665	0.197773	-3.33616	FALSE	24.209	24.6178	10	10	22902	RUN and FYVE domain containing 3	RUFY3	RIPX, SINGAR1, ZFYVE30	9606	HGNC:30285
Q7Z4S6	0.567629	24.154	3.70878	0.00121598	0.0616097	-0.868259	FALSE	23.8702	24.4378	10	10	55605	kinesin family member 21A	KIF21A	CFEOM1, FEOM1, FEOM3A	9606	HGNC:19349
Q8N126	0.637069	25.582	4.25439	0.000321171	0.0490244	0.350268	TRUE	25.2635	25.9005	10	10	57863	cell adhesion molecule 3	CADM3	BIgR, CMT2FF, IGSF4B, NECL1, Necl-1	9606	HGNC:17601
Q8N3V7	0.79761	23.8287	3.03103	0.00656993	0.139146	-2.3481	FALSE	23.4742	24.2718	10	8	11346	synaptopodin	SYNPO	NA	9606	HGNC:30672
Q8N4C8	0.807257	23.1393	3.14807	0.00526829	0.127912	-2.12828	FALSE	22.7594	23.5667	9	8	50488	misshapen like kinase 1	MINK1	B55, MAP4K6, MEKKK 6, MINK, YSK2	9606	HGNC:17565
Q8WXD9	-1.54801	24.9589	-3.46646	0.00218188	0.0829114	-1.40108	FALSE	25.7329	24.1849	10	10	57524	CASK interacting protein 1	CASKIN1	ANKS5A	9606	HGNC:20879
Q92599	0.664486	25.9616	2.28807	0.0320557	0.233411	-3.798	FALSE	25.6294	26.2938	10	10	23176	septin 8	SEPTIN8	SEP2, SEPT8	9606	HGNC:16511
Q96HS1	-1.59271	22.3995	-2.77912	0.0269107	0.225912	-3.2588	FALSE	23.6736	22.0809	1	4	192111	PGAM family member 5, mitochondrial serine/threonine protein phosphatase	PGAM5	BXLBV68	9606	HGNC:28763
Q96QK1	-0.585141	24.4949	-2.3813	0.0262845	0.225912	-3.62602	FALSE	24.7875	24.2023	10	10	55737	VPS35 retromer complex component	VPS35	MEM3, PARK17	9606	HGNC:13487
Q99884	-0.769355	23.873	-2.8455	0.0136797	0.170903	-2.80007	FALSE	24.2227	23.4534	6	5	6534	solute carrier family 6 member 7	SLC6A7	PROT	9606	HGNC:11054
Q9BPU6	0.57783	24.8748	2.51074	0.0198528	0.201175	-3.38089	FALSE	24.5859	25.1638	10	10	56896	dihydropyrimidinase like 5	DPYSL5	CRAM, CRMP-5, CRMP5, CV2, RTSC4	9606	HGNC:20637
Q9HCJ6	3.00877	24.2192	6.30682	1.87e-05	0.00850553	2.75564	TRUE	22.4641	25.4729	5	7	57687	vesicle amine transport 1 like	VAT1L	NA	9606	HGNC:29315
Q9NQC3	0.683248	25.7754	3.95655	0.000665411	0.0518263	-0.317045	FALSE	25.4338	26.1171	10	10	57142	reticulon 4	RTN4	ASY, NI220/250, NOGO, NSP, NSP-CL	9606	HGNC:14085
Q9UDT6	0.84008	21.9722	2.63469	0.0150969	0.174283	-3.13976	FALSE	21.5522	22.3922	10	10	7461	CAP-Gly domain containing linker protein 2	CLIP2	CLIP, CLIP-115, CYLN2, WBSCR3, WBSCR4	9606	HGNC:2586
Q9UHC6	0.406183	23.7275	2.37541	0.026619	0.225912	-3.63701	FALSE	23.5244	23.9306	10	10	26047	contactin associated protein 2	CNTNAP2	AUTS15, CASPR2, CDFE, NRXN4, PTHSL1	9606	HGNC:13830
Q9UHD8	0.403156	25.4067	2.78707	0.0107155	0.167625	-2.83564	FALSE	25.2051	25.6083	10	10	10801	septin 9	SEPTIN9	AF17q25, MSF, MSF1, NAPB, PNUTL4	9606	HGNC:7323
Q9UL26	-0.865951	22.4412	-3.21829	0.00532969	0.127912	-2.06354	FALSE	22.8742	22.0082	7	7	57403	RAB22A, member RAS oncogene family	RAB22A	NA	9606	HGNC:9764
Q9UN36	0.406718	26.013	2.88019	0.00866387	0.156015	-2.646	FALSE	25.8097	26.2164	10	10	57447	NDRG family member 2	NDRG2	SYLD	9606	HGNC:14460
Q9UNZ2	-0.695822	23.7254	-2.33834	0.0303884	0.230952	-3.67368	FALSE	24.0938	23.398	8	9	55968	NSFL1 cofactor	NSFL1C	P47, UBX1, UBXD10, UBXN2C, dJ776F14.1	9606	HGNC:15912
Q9UQ80	0.483772	23.1966	2.44829	0.0236481	0.220072	-3.48012	FALSE	22.9279	23.4116	8	10	5036	proliferation-associated 2G4	PA2G4	EBP1, HG4-1, ITAF45, p38-2G4	9606	HGNC:8550
Q9Y4I1	0.573555	24.9204	3.46917	0.00216776	0.0829114	-1.39518	FALSE	24.6336	25.2072	10	10	4644	myosin VA	MYO5A	GS1, MYH12, MYO5, MYR12	9606	HGNC:7602
Q9Y5S2	0.983765	21.6588	2.29794	0.0352892	0.241953	-3.71426	FALSE	21.1669	22.1506	7	7	9578	CDC42 binding protein kinase beta	CDC42BPB	CHOCNS, MRCKB	9606	HGNC:1738
Q9Y696	-1.3196	23.222	-2.9566	0.015843	0.178381	-2.80701	FALSE	23.7875	22.4679	4	3	25932	chloride intracellular channel 4	CLIC4	CLIC4L, H1, MTCLIC, huH1, p64H1	9606	HGNC:13518
Q9Y6R1	0.546536	24.5841	2.57682	0.0171659	0.186373	-3.25307	FALSE	24.3108	24.8574	10	10	8671	solute carrier family 4 member 4	SLC4A4	HNBC1, KNBC, NBC1, NBC2, NBCe1	9606	HGNC:11030
